# Unveiling the ecology, taxonomy and metabolic capabilities of MBA03, a potential key player in anaerobic digestion

**DOI:** 10.1101/2023.09.08.556800

**Authors:** Roser Puchol-Royo, Javier Pascual, Asier Ortega-Legarreta, Pascal Otto, Jeroen Tideman, Sjoerd-Jan de Vries, Christian Abendroth, Kristie Tanner, Manuel Porcar, Adriel Latorre-Perez

**Affiliations:** Darwin Bioprospecting Excellence, S.L. Parc Cientific Universitat de Valencia, Paterna, Valencia, Spain; Translational Bioinformatics Unit, Navarrabiomed, Complejo Hospitalario de Navarra (CHN), Universidad Pública de Navarra (UPNA), IdiSNA, Pamplona, Spain; Technische Universität Dresden, Institute of Waste Management and Circular Economy, Pirna, Germany; Bioclear Earth B.V., Groningen, The Netherlands; Brandenburgische Technische Universität Cottbus-Senftenberg, Chair of Circular Economy, Cottbus, Germany; Institute for Integrative Systems Biology I2SysBio (University of Valencia - CSIC), Paterna, Spain

**Keywords:** Metagenomics, anaerobic digestion, biogas, SAOB, MBA03, *Darwinibacteriales*

## Abstract

Biogas, a mix of CO_2_, CH_4_ and small proportions of other gases, is a biofuel obtained by anaerobic digestion (AD). Biogas production is often considered a black box process, as the role and dynamics of some of the microorganisms involved remain undisclosed. Previous metataxonomic studies in the frame of the MICRO4BIOGAS project (www.micro4biogas.eu) revealed that MBA03, an uncharacterised and uncultured bacterial taxon, was very prevalent and abundant in industrial full-scale AD plants. Surprisingly, no culturable specimen or genome of this taxon has ever been reported, so its role in AD has remained unclear. In the present work, thirty samples derived from anaerobic digesters were sequenced, allowing the reconstruction of 108 metagenome-assembled genomes (MAGs) potentially belonging to MBA03. According to phylogenetic analyses and genomic similarity indices, MBA03 constitutes a new bacterial order, proposed as *Darwinibacteriales* ord. nov., which includes *Darwinibacter acetoxidans* gen. nov., sp. nov. of the family *Darwinibacteriaceae* fam. nov., along with *Wallacebacter cryptica* gen. nov., sp. nov. of the *Wallacebacteriaceae* fam. nov. Ecotaxonomic studies determined that AD processes are the main ecological niche of *Darwinibacteriales*. Moreover, metabolic predictions identified *Darwinibacteraceae* members as putative syntrophic acetate oxidising bacteria (SAOB), as they encode for the reversed Wood-Ljungdahl (W-L) pathway coupled to the glycine cleavage system. This suggests that *Darwinibacteraceae* members work in collaboration with hydrogenotrophic archaea to produce methane in industrial biogas plants. Overall, our findings present *Darwinibacteriales* as a potential key player in anaerobic digestion and pave the way towards the complete characterisation of this newly described bacterial taxa.
