## Supplementary Table 1 for "Unveiling the ecology, taxonomy and metabolic capabilities of MBA03, a potential key player in anaerobic digestion"

### Sheet: Sheet1
Supplementary Table 1. Samples metadata
Sample name	Origin	Temperature	Plant type
m4b1	TUD	Mesophilic	Peppercorn displacement principle
m4b2	TUD	Mesophilic	Plug flow fermenter
m4b4	TUD	Mesophilic	Continous stirred-tank reactor
m4b8	TUD	Thermophilic	Continous stirred-tank reactor
m4b10	TUD	Thermophilic	Continous stirred-tank reactor
m4b11	TUD	Thermophilic	Continous stirred-tank reactor
m4b13	TUD	Thermophilic	Continous stirred-tank reactor
m4b17	TUD	Mesophilic	Continous stirred-tank reactor
m4b27	TUD	Mesophilic	Continous stirred-tank reactor
m4b30	TUD	Mesophilic	Continous stirred-tank reactor
m4b31	TUD	Mesophilic	Continous stirred-tank reactor
m4b33	TUD	Mesophilic	Upflow anaerobic sludge blanket digestion
m4b42	BIOCLEAR	Mesophilic	Continous stirred-tank reactor
m4b43	BIOCLEAR	Unknown	Feedstock
m4b44	BIOCLEAR	Mesophilic	Continous stirred-tank reactor
m4b47	BIOCLEAR	Mesophilic	Continous stirred-tank reactor
m4b51	BIOCLEAR	Unknown	Feedstock
m4b52	BIOCLEAR	Mesophilic	Continous stirred-tank reactor
m4b54	BIOCLEAR	Mesophilic	Continous stirred-tank reactor
m4b55	BIOCLEAR	Mesophilic	Continous stirred-tank reactor
m4b56	BIOCLEAR	Mesophilic	Continous stirred-tank reactor
m4b58	BIOCLEAR	Mesophilic	Upflow anaerobic sludge blanket digestion
m4b59	BIOCLEAR	Mesophilic	Upflow anaerobic sludge blanket digestion
m4b67	BIOCLEAR	Thermophilic	Plug flow fermenter
m4b68	BIOCLEAR	Thermophilic	Plug flow fermenter
m4b72	BIOCLEAR	Thermophilic	Continous stirred-tank reactor
m4b76	BIOCLEAR	Mesophilic	Continous stirred-tank reactor
m4b77	BIOCLEAR	Mesophilic	Upflow anaerobic sludge blanket digestion
m4b78	BIOCLEAR	Thermophilic	Upflow anaerobic sludge blanket digestion
m4b80	BIOCLEAR	Mesophilic	Upflow anaerobic sludge blanket digestion
