## Supplementary Table 2 for "Unveiling the ecology, taxonomy and metabolic capabilities of MBA03, a potential key player in anaerobic digestion"

### Sheet: suppl_table_clostridia
Supplementary Table 2
Assembly Accession	Organism name
GCF_000007085.1	Caldanaerobacter subterraneus subsp. tengcongensis MB4
GCF_000008765.1	Clostridium acetobutylicum ATCC 824
GCF_000009905.1	Symbiobacterium thermophilum IAM 14863
GCF_000010265.1	Clostridium kluyveri NBRC 12016
GCF_000012865.1	Carboxydothermus hydrogenoformans Z-2901
GCF_000013285.1	Clostridium perfringens ATCC 13124
GCF_000014725.1	Syntrophomonas wolfei subsp. wolfei str. Goettingen G311
GCF_000015865.1	Acetivibrio thermocellus ATCC 27405
GCF_000016165.1	Desulforamulus reducens MI-1
GCF_000016505.1	Clostridium kluyveri DSM 555
GCF_000016545.1	Caldicellulosiruptor saccharolyticus DSM 8903
GCF_000016985.1	Alkaliphilus metalliredigens QYMF
GCF_000018325.1	Alkaliphilus oremlandii OhILAs
GCF_000018685.1	Lachnoclostridium phytofermentans ISDg
GCF_000019085.1	Thermoanaerobacter pseudethanolicus ATCC 33223
GCF_000019165.1	Heliomicrobium modesticaldum Ice1
GCF_000020005.1	Natranaerobius thermophilus JW/NM-WN-LF
GCF_000020485.1	Halothermothrix orenii H 168
GCF_000021925.1	Desulfitobacterium hafniense DCB-2
GCF_000022065.1	Ruminiclostridium cellulolyticum H10
GCF_000022325.1	Caldicellulosiruptor bescii DSM 6725
GCF_000024205.1	Desulfofarcimen acetoxidans DSM 771
GCF_000024605.1	Ammonifex degensii KC4
GCF_000025645.1	Thermoanaerobacter italicus Ab9
GCF_000092405.1	Syntrophothermus lipocalidus DSM 12680
GCF_000092965.1	Thermoanaerobacter mathranii subsp. mathranii str. A3
GCF_000143685.1	Clostridium ljungdahlii DSM 13528
GCF_000144625.1	[Clostridium] saccharolyticum WM1
GCF_000144645.1	Thermosediminibacter oceani DSM 16646
GCF_000144695.1	Acetohalobium arabaticum DSM 5501
GCF_000145035.1	Butyrivibrio proteoclasticus B316
GCF_000145215.1	Caldicellulosiruptor obsidiansis OB47
GCF_000145275.1	Clostridium cellulovorans 743B
GCF_000145615.1	Thermoanaerobacterium thermosaccharolyticum DSM 571
GCF_000146185.1	[Eubacterium] eligens ATCC 27750
GCF_000147695.2	Thermoanaerobacter wiegelii Rt8.B1
GCF_000163895.2	Filifactor alocis ATCC 35896
GCF_000165465.1	Halanaerobium praevalens DSM 2228
GCF_000166335.1	Caldicellulosiruptor owensensis OL
GCF_000166355.1	Caldicellulosiruptor hydrothermalis 108
GCF_000166775.1	Caldicellulosiruptor kronotskyensis 2002
GCF_000175295.2	Thermoanaerobacter brockii subsp. finnii Ako-1
GCF_000178115.2	Ethanoligenens harbinense YUAN-3
GCF_000178835.2	Cellulosilyticum lentocellum DSM 5427
GCF_000179635.2	Ruminococcus albus 7 = DSM 20455
GCF_000184705.1	Thermaerobacter marianensis DSM 12885
GCF_000189775.2	Thermoanaerobacterium xylanolyticum LX-11
GCF_000190635.1	Syntrophobotulus glycolicus DSM 8271
GCF_000196455.1	Acetoanaerobium sticklandii
GCF_000212395.1	Thermodesulfobium narugense DSM 14796
GCF_000213235.1	Tepidanaerobacter acetatoxydans Re1
GCF_000213255.1	Mahella australiensis 50-1 BON
GCF_000215085.1	Desulforamulus ruminis DSM 2154
GCF_000225345.1	Roseburia hominis A2-183
GCF_000231385.2	Desulfosporosinus meridiei DSM 13257
GCF_000231405.2	Desulfitobacterium metallireducens DSM 15288
GCF_000233715.2	Desulfoscipio gibsoniae DSM 7213
GCF_000235605.1	Desulfosporosinus orientis DSM 765
GCF_000237085.1	Acetivibrio clariflavus DSM 19732
GCF_000243155.2	Desulfitobacterium dehalogenans ATCC 51507
GCF_000247605.1	Acetobacterium woodii DSM 1030
GCF_000255115.2	Desulfosporosinus acidiphilus SJ4
GCF_000305935.1	Thermacetogenium phaeum DSM 12270
GCF_000328625.1	Halobacteroides halobius DSM 5150
GCF_000328765.2	Tepidanaerobacter acetatoxydans Re1
GCF_000331995.1	Thermoclostridium stercorarium subsp. stercorarium DSM 8532
GCF_000340885.1	Clostridium saccharoperbutylacetonicum N1-4(HMT)
GCF_000349885.2	Thermoclostridium stercorarium subsp. stercorarium DSM 8532
GCF_000473995.1	Clostridium saccharobutylicum DSM 13864
GCF_000484505.2	Clostridium autoethanogenum DSM 10061
GCF_000512895.1	Dehalobacter restrictus DSM 9455
GCF_000577895.1	Clostridium bornimense
GCF_000597865.1	Peptoclostridium acidaminophilum DSM 3953
GCF_000723465.1	Ruminococcus bicirculans
GCF_000746025.2	Thermanaerosceptrum fracticalcis
GCF_000763575.1	Thermoanaerobacter kivui
GCF_000807175.1	Clostridium pasteurianum DSM 525 = ATCC 6013
GCF_000807255.1	Clostridium pasteurianum DSM 525 = ATCC 6013
GCF_000807675.2	Eubacterium limosum
GCF_000968375.1	Clostridium scatologenes
GCF_000973705.1	Clostridium sporogenes
GCF_001020205.1	Clostridium sporogenes
GCF_001038625.1	Clostridium carboxidivorans P7
GCF_001042715.1	Clostridium aceticum
GCF_001267405.1	Moorella thermoacetica
GCF_001267435.1	Moorella thermoacetica
GCF_001484725.1	Clostridium autoethanogenum DSM 10061
GCF_001561955.1	Anaerotignum propionicum DSM 1682
GCF_001689125.2	Blautia pseudococcoides
GCF_001697245.1	Thermoclostridium stercorarium subsp. thermolacticum DSM 2910
GCF_001697285.1	Thermoclostridium stercorarium subsp. leptospartum DSM 9219
GCF_001750685.1	Geosporobacter ferrireducens
GCF_001854185.1	Clostridium formicaceticum
GCF_001856645.1	Clostridium pasteurianum DSM 525 = ATCC 6013
GCF_001877035.1	Clostridium estertheticum subsp. estertheticum
GCF_002005145.1	Desulforamulus ferrireducens
GCF_002006355.2	Clostridium felsineum DSM 794
GCF_002080475.1	Clostridium formicaceticum
GCF_002222595.2	Blautia hansenii DSM 20583
GCF_002224645.1	Dehalobacterium formicoaceticum
GCF_002234575.2	Enterocloster bolteae
GCF_002285495.1	Clostridium isatidis
GCF_002327185.1	Clostridium chauvoei
GCF_002441855.2	Eubacterium maltosivorans
GCF_002844395.1	Acetivibrio saccincola
GCF_002896855.1	Pseudoclostridium thermosuccinogenes
GCF_002998295.1	Fastidiosipila sanguinis
GCF_002998925.1	Mogibacterium diversum
GCF_003020045.1	Ethanoligenens harbinense YUAN-3
GCF_003057965.1	Thermodesulfobium acidiphilum
GCF_003096175.1	Clostridium drakei
GCF_003287895.1	Blautia argi
GCF_003589745.1	Lachnoanaerobaculum umeaense
GCF_003600355.1	Clostridium fermenticellae
GCF_003606265.1	Clostridium septicum
GCF_003628755.1	Christensenella minuta
GCF_003991135.1	Anoxybacter fermentans
GCF_003999255.1	Caldicellulosiruptor changbaiensis
GCF_004015185.1	Clostridium manihotivorum
GCF_004103735.1	Aminipila luticellarii
GCF_004154955.1	Intestinimonas butyriciproducens
GCF_004295125.1	[Clostridium] scindens ATCC 35704
GCF_004353525.1	Zhaonella formicivorans
GCF_005121165.3	Dysosmobacter welbionis
GCF_005280655.1	Anaerostipes rhamnosivorans
GCF_005473905.2	Ruminiclostridium herbifermentans
GCF_005601135.1	Ruminococcus bovis
GCF_006351925.1	Clostridium thermarum
GCF_006742065.1	Clostridium butyricum
GCF_008121495.1	[Ruminococcus] gnavus ATCC 29149
GCF_008151785.1	Peptacetobacter hiranonis
GCF_008152325.1	Crassaminicella thermophila
GCF_008281175.1	[Clostridium] hylemonae DSM 15053
GCF_008705175.1	Clostridium diolis
GCF_009649955.1	Heliorestis convoluta
GCF_009831375.1	[Ruminococcus] gnavus ATCC 29149
GCF_009931695.1	Anaerocolumna sedimenticola
GCF_010120715.1	Aminipila terrae
GCF_010508875.1	Flavonifractor plautii
GCF_010509575.1	Faecalibacterium duncaniae
GCF_010669205.1	Blautia producta ATCC 27340 = DSM 2950
GCF_010669305.1	Aminipila butyrica
GCF_013315815.1	Caproicibacterium lactatifermentans
GCF_014131675.1	Anaerostipes caccae L1-92
GCF_014131715.1	Blautia producta
GCF_014131795.1	Clostridium butyricum
GCF_014218335.1	Anaerocolumna cellulosilytica
GCF_014218355.1	Anaerocolumna chitinilytica
GCF_014337155.1	Wujia chipingensis
GCF_014337175.1	Simiaoa sunii
GCF_014337195.1	Qiania dongpingensis
GCF_014337215.1	Wansuia hejianensis
GCF_014337235.1	Eubacterium hominis
GCF_014467015.1	Alkalicella caledoniensis
GCF_014467055.1	Caproicibacterium amylolyticum
GCF_014467075.1	Anaerostipes caccae L1-92
GCF_015140235.1	Solibaculum mannosilyticum
GCF_015159595.1	Blautia liquoris
GCF_016027375.1	Clostridium perfringens
GCF_017301615.1	Koleobacter methoxysyntrophicus
GCF_017347585.1	Caldicellulosiruptor diazotrophicus
GCF_017352215.1	Alkalibacter rhizosphaerae
GCF_017751145.1	Iocasia fonsfrigidae
GCF_018141425.1	Vallitalea guaymasensis
GCF_018141445.1	Vallitalea pronyensis
GCF_018223745.1	Clostridium beijerinckii
GCF_018326305.1	Vescimonas fastidiosa
GCF_018408575.1	Vescimonas coprocola
GCF_018408705.1	Pusillibacter faecalis
GCF_018866245.1	Novisyntrophococcus fermenticellae
GCF_019884785.1	Crassaminicella profunda
GCF_019916025.1	Paraclostridium bifermentans
GCF_019977655.1	Clostridium gelidum
GCF_022539405.1	Natranaerofaba carboxydovora
GCF_025146005.1	Anaerostipes caccae L1-92
GCF_025146135.1	Anaerotruncus colihominis
GCF_025147655.1	Blautia hansenii DSM 20583
GCF_025147765.1	Blautia obeum ATCC 29174
GCF_025148125.1	Blautia wexlerae DSM 19850
GCF_025148285.1	Marvinbryantia formatexigens DSM 14469
GCF_025148445.1	Butyrivibrio crossotus
GCF_025149125.1	[Clostridium] asparagiforme DSM 15981
GCF_025149285.1	Hungatella hathewayi
GCF_025149785.1	Coprococcus comes ATCC 27758
GCF_025149915.1	Coprococcus eutactus
GCF_025150085.1	Dorea longicatena
GCF_025150245.1	Dorea formicigenerans
GCF_025150745.1	Eubacterium ventriosum
GCF_025151715.1	Roseburia intestinalis
GCF_025151995.1	Ruminococcus gauvreauii
GCF_025152275.1	[Ruminococcus] gnavus ATCC 29149
GCF_025152405.1	[Ruminococcus] lactaris ATCC 29176
GCF_025152575.1	Subdoligranulum variabile
GCF_025999835.1	Caldinitratiruptor microaerophilus
GCF_026278305.1	[Ruminococcus] gnavus
GCF_026278325.1	[Ruminococcus] gnavus
GCF_900070325.1	Herbinix luporum
GCF_900120345.1	Lachnoclostridium phocaeense
GCF_900187165.1	Clostridium cochlearium
GCF_900312975.1	Massilistercora timonensis
GCF_900537995.1	Roseburia intestinalis L1-82
GCF_900538275.1	Petrocella atlantisensis
GCF_901482605.1	Hathewaya histolytica
GCF_940670685.1	Anaeropeptidivorans aminofermentans
GCF_940677205.1	[Clostridium] colinum
GCF_001544015.1	Limnochorda pilosa strain HC45
GCF_004340685.1	Hydrogenispora ethanolica strain LX-B Ga0244694_1001
