## Supplementary Table 3 for "Unveiling the ecology, taxonomy and metabolic capabilities of MBA03, a potential key player in anaerobic digestion"

### Sheet: Sheet1
Supplementary Table 3
Gene name	Abreviation	Pathway	EC.number
acetate kinase	AckA	Reversed WL pathway	2.7.2.1
Phosphate acetyltransferase	Pta	Reversed WL pathway	2.3.1.8
Acetyl-coA synthetase	Acs	Reversed WL pathway	6.2.1.1
5-methyltetrahydrofolate corrinoid/iron sulfur protein methyltransferase	AcsE	Reversed WL pathway	2.1.1.258
methylenetetrahydrofolate reductase	MetF	Reversed WL pathway	1.5.1.54
methylenetetrahydrofolate dehydrogenase/cyclohydrolase	FolD	Reversed WL pathway	1.5.1.15
formate—tetrahydrofolate ligase	Fhs	Reversed WL pathway	6.3.4.3
formate dehydrogenase	Fdh	Reversed WL pathway	1.17.1.9
acetate kinase	AckA	WLP-GCS pathway	2.7.2.1
Phosphate acetyltransferase	Pta	WLP-GCS pathway	2.3.1.8
Acetyl-coA synthetase	Acs	WLP-GCS pathway	6.2.1.1
pyruvate ferredoxin oxidoreductase	Por	WLP-GCS pathway	1.2.7.1
L-serine dehydratase	Sda	WLP-GCS pathway	4.3.1.17
glycine hydroxymethyltransferase	GlyA	WLP-GCS pathway	2.1.2.1
glycine reductase	Grd	WLP-GCS pathway	1.21.4.2
glycine dehydrogenase	GcvP	WLP-GCS pathway	1.4.4.2
glycine cleavage system H protein	GcvH	WLP-GCS pathway	1.4.4.2
glycine cleavage system T protein	GcvT	WLP-GCS pathway	1.4.4.2
dihydrolipoyl dehydrogenase	Dld	WLP-GCS pathway	1.8.1.4
pyruvate -formate lyase	PflD	WLP-GCS pathway	2.3.1.54
methylenetetrahydrofolate dehydrogenase/cyclohydrolase	FolD	WLP-GCS pathway	1.5.1.15
formate—tetrahydrofolate ligase	Fhs	WLP-GCS pathway	6.3.4.3
formate dehydrogenase	Fdh	WLP-GCS pathway	1.17.1.9
