## Supplementary Table 4 for "Unveiling the ecology, taxonomy and metabolic capabilities of MBA03, a potential key player in anaerobic digestion"

### Sheet: Hoja1
Supplementary Table 4
MAG	Classification according to GTDB-tk
M4B_bin42	Bacteria;Firmicutes_G;Limnochordia;DTU010; DTU012; JAAZMN01; JAAZMN01 sp012798795
M4B_bin43	Bacteria; Firmicutes_G; Limnochordia; DTU010; DTU012; DTU012; DTU012 sp012837335
M4B_bin13	Bacteria; Firmicutes_G; Limnochordia; DTU010; DTU010; UBA3910; UBA3910 sp002391465
M4B_bin14	Bacteria; Firmicutes_G; Limnochordia; DTU010; DTU010; UBA3910; UBA3910 sp002391465
M4B_bin3	Bacteria; Firmicutes_G; Limnochordia; DTU010; DTU010; DTU010; DTU010 sp002391385
M4B_bin7	Bacteria; Firmicutes_G; Limnochordia; DTU010; DTU010; DTU010; DTU010 sp002391385
M4B_bin9	Bacteria; Firmicutes_G; Limnochordia; DTU010; DTU010; DTU010; DTU010 sp002391385
M4B_bin10	Bacteria; Firmicutes_G; Limnochordia; DTU010; DTU010; DTU010; DTU010 sp002391385
M4B_bin12	Bacteria; Firmicutes_G; Limnochordia; DTU010; DTU010; DTU010; DTU010 sp002391385
M4B_bin15	Bacteria; Firmicutes_G; Limnochordia; DTU010; DTU010; DTU010; DTU010 sp002391385
M4B_bin24	Bacteria; Firmicutes_G; Limnochordia; DTU010; DTU010; DTU010; DTU010 sp002391385
M4B_bin25	Bacteria; Firmicutes_G; Limnochordia; DTU010; DTU010; DTU010; DTU010 sp002391385
M4B_bin26	Bacteria; Firmicutes_G; Limnochordia; DTU010; DTU010; DTU010; DTU010 sp002391385
