## Supplementary Table 6 for "Unveiling the ecology, taxonomy and metabolic capabilities of MBA03, a potential key player in anaerobic digestion"

### Sheet: Sheet1
Supplementary Table 6
MAG	Abundance DTU010 (Darwinibacteriaceae)	Abundance DTU012 (Wallacebacteriaceae)	Total abundance
M4b1	3.01265	0.43	3.44265
M4b2	5.24475	0.66539	5.91014
M4b4	2.88819	0.570815	3.45901
M4b8	13.6243	2.03363	15.6579
M4b10	17.1071	4.286	21.3931
M4b11	8.02792	0.994807	9.02272
M4b13	18.3386	1.83056	20.1691
M4b17	0.436672	0	0.436672
M4b27	5.10649	0.395227	5.50171
M4b30	7.29068	0.350303	7.64098
M4b31	3.0229	0.385873	3.40877
M4b33	0	0	0
M4b42	0.482204	0	0.482204
M4b43	0	0	0
M4b44	3.70676	0.374377	4.08113
M4b47	1.60852	0.250977	1.8595
M4b51	0	0	0
M4b52	0	0	0
M4b54	5.33764	0.675207	6.01285
M4b55	0.835569	0.144652	0.980222
M4b56	7.40248	2.17898	9.58145
M4b58	0	0	0
M4b59	0	0	0
M4b67	6.71614	1.86843	8.58457
M4b68	0	0	0
M4b72	7.36039	0.445728	7.80612
M4b76	1.17935	0.184265	1.36361
M4b77	0	0	0
M4b78	2.42748	0.374271	2.80175
M4b80	1.76957	0.33994	2.10951
