## Supplementary Table 7 for "Unveiling the ecology, taxonomy and metabolic capabilities of MBA03, a potential key player in anaerobic digestion"

### Sheet: KO numbers summary
	Darwinibacteriaceae		Wallacebacteriaceae
AMINOACIDS BIOSYNTHESIS
Histidine			x	K01496 K01523 K02500 K02501
Arginine			x	K00261 K00812 K00926 K01425 K01476 K23265
Lysine	x	K00003 K00821 K01586 K01778 K05825 K10206 K00133 K00215 K00928 K01714 K01928 K01929 K01940	x	K00003 K00928 K01928 K01929
Serine	x	K22305 K00058 K00831	x	K00830 K00831 K00872 K17103 K22305
Glycine	x	K01733 K01620	x	K00282 K00283 K00605 K00639 K02437 K11529 K00018 K00600 K00865
Threonine	x	K00600 K01620
Proline			x	K00147 K00286 K00931
Valine			x	K00826 K01687 K00053 K01652 K01653
Methionine			x	K00548 K00651 K00772 K00789 K01740 K00641 K08968
Isoleucine			x	K00826 K00053 K01652 K01653
Leucine			x	K01649 K01703 K01704 K00052
Tryptophan			x	K07130 K01695 K01696
ABC TRANSPORTERS
Iron (III)	x	K02010 K02011 K02012
Alpha-glucoside	x	K10232 K10233 K10234
Phosphonate	x	K02041 K02042 K02044
Aldouronate	x	K17318 K17319 K17320
Sn-glycerol 3-phosphate	x	K05813 K05814 K05815
Cobalamin	x	K25034 K25027
Hemolysin transport systems	x	K11051 K11050
Maltose/Maltodextrin	x	K10109	x	K10112
Arabinogalactan/Maltooligosaccharide	x	K15770 K15771 K15772	x	K15770 K15771 K15772
Raffinose/Stachyose/Melibiose	x	K10119 K10232 K10117	x	K10119 K10232 K10117
Glucose/Mannose	x	K17315 K17316 K17317	x	K10112
Trehalose/Maltose	x	K10236	x	K10112
Cellobiose	x	K10240 K10241 K10242	x	K10112
N,N'-diacetylchitobiose	x	K10112	x	K10112
L-arabinose/D-xylose	x	K10112	x	K10112
Fructooligosaccharides	x	K10112	x	K10112
Sorbitol/Mannitol	x	K10112	x	K10112
Arabinooligosaccharide	x	K17235 K17234	x	K10112
Polygalacturonan/Rhamnogalacturonan	x	K10112	x	K10112
Pectin-derived oligosaccharide	x	K10112	x	K10112
Rhamnose	x	K10559 K10560 K10561 K10562	x	K10559 K10560 K10561 K10562
Ribose	x	K10439 K10440 K10441	x	K10439 K10440 K10441
Cobalt/Nickel	x	K02006	x	K02006
Spermidine/Putrescine	x	K11069 K11070 K11071 K11072	x	K11069 K11070 K11071 K11072
Biotin transport systems	x	K03523 K16783 K16784	x	K03523
NitT/TauT family transporters	x	K02049 K02050 K02051	x	K02050 K02051
RESISTANCE GENES
Vancomycin (vanW)	x	K08641	x	K08641
Tetracycline (tetM and tetO)	x	K18220	x	K18220
Multidrug efflux pumps	x	K18887 K18888 K18889 K18890	x	K18887 K18888 K18889 K18890
FLAGELLAR ASSEMBLY
	x	K02386 K02391 K02392 K02393 K02394 K02395 K02396 K02398 K02399 K02416 K02407 K02417 K02422 K02423 K03086 K02387 K02388 K02389 K02390 K02397 K02400 K02401 K02405 K02406 K02408 K02409 K02410 K02411 K02412 K02413 K02414 K02415 K02418 K02419 K02420 K02421 K02556 K02557	x	K02386 K02391 K02392 K02393 K02394 K02395 K02396 K02398 K02399 K02416 K02407 K02417 K02422 K02423 K03086 K02387 K02388 K02389 K02390 K02397 K02400 K02401 K02405 K02406 K02408 K02409 K02410 K02411 K02412 K02413 K02414 K02415 K02418 K02419 K02420 K02421 K02556 K02557
OTHER PATHWAYS
Oxidative phosphorylation	x	K00334 K00335 K02111 K02112 K02114 K02115 K02113 K01507 K02108 K02109 K02110 K00244 K00407	x	K00244 K01507 K02107 K02117 K02118 K02119 K02120 K02121 K02122 K02123 K02124 K00334 K00335 K00937 K02108 K02109 K02110 K02111 K02112 K02113 K02114 K02115
Ferric iron as electon acceptor	x	K02012 K02011
Sulphide:quinone oxidoreductase	x	K17218	x	K17218
Chemotaxis	x	K03406	x	K03406
Glycolysis (Embden-Meyerhof pathway)	x	M00001	x	M00001
Gluconeogenesis	x	M00003	x	M00003
Pyruvate oxidation	x	M00307	x	M00307
Beta-N-acetylhexosaminidase	x	K01207	x	K01207
Pullulanase	x	K01200	x	K01200
β-glucosidase	x	K05349	x	K05349
Chitinase	x	K01183
D-galacturonate isomerase	x	K01812
α-amilase	x	K01176
Oligogalacturonide lyase			x	K01730
Catechol 2,3-dioxygenase	x	K07104	x	K07104

### Sheet: KO numbers DTU010
K02237
K02238
K02340
K02968
K06012
K06298
K06385
K03980
K03596
K02495
K03705
K03687
K04043
K03686
K02687
K09761
K18707
K02503
K02970
K07403
K06438
K06217
K07037
K07042
K01489
K03595
K07568
K00773
K03210
K09163
K00760
K07462
K00759
K01139
K00951
K07560
K01069
K07533
K01892
K01876
K22132
K07478
K17472
K13643
K04487
K04488
K01872
K25232
K07447
K07082
K08303
K09001
K02034
K02033
K02035
K01207
K07106
K01788
K19337
K18676
K04655
K00873
K00850
K21071
K06285
K00790
K03324
K07397
K09698
K01885
K03496
K00015
K00058
K03973
K01926
K07096
K10773
K03587
K07258
K11693
K01775
K21600
K06194
K00384
K03734
K03616
K03617
K03613
K03612
K03614
K03615
K03216
K02529
K04034
K01258
K03327
K00567
K05967
K16053
K01990
K07240
K01840
K01835
K06295
K02241
K02423
K02407
K03704
K23535
K23537
K07335
K14415
K04486
K22278
K03498
K03499
K06950
K04758
K04759
K03925
K03438
K08384
K01928
K01929
K01000
K03588
K03589
K03531
K03091
K06383
K06387
K07738
K03466
K15539
K04083
K01924
K03580
K09779
K16788
K01761
K01739
K20885
K06861
K00748
K02041
K09774
K11719
K04744
K07091
K11720
K06142
K07277
K02395
K02394
K02393
K02386
K02392
K02391
K03569
K06283
K02114
K02112
K02115
K02111
K01791
K02851
K01493
K00761
K01808
K20201
K25307
K07566
K02493
K02835
K00857
K03665
K02346
K03594
K03075
K03664
K01448
K01776
K01779
K01925
K01678
K00989
K02428
K07795
K07001
K06434
K05970
K17318
K17320
K17319
K01190
K22293
K01706
K01181
K05349
K01235
K06147
K19302
K07050
K08974
K21562
K21563
K10914
K03406
K02564
K02012
K02011
K01787
K05366
K13292
K02563
K03809
K05919
K24131
K18189
K01159
K03550
K03551
K03584
K01878
K01879
K01006
K01129
K02316
K03086
K07487
K07484
K07104
K02031
K02032
K01222
K00294
K00303
K07027
K01183
K10232
K10233
K10234
K00918
K00564
K01619
K09142
K00864
K01934
K16898
K03657
K16899
K21064
K00852
K08997
K22074
K07400
K18979
K03469
K03744
K06872
K16928
K00177
K00175
K00174
K00176
K00929
K00962
K02956
K11753
K03177
K06881
K02834
K02519
K07742
K02600
K09748
K03763
K13693
K01881
K03526
K11749
K00099
K00981
K00806
K02838
K09903
K02357
K02967
K03625
K01409
K03601
K03602
K13789
K01662
K06442
K00858
K03402
K03631
K06399
K01846
K19268
K04835
K01677
K07699
K02027
K02026
K19814
K01843
K04070
K00831
K00819
K01187
K16209
K01142
K01784
K03088
K13993
K07454
K01322
K09790
K14645
K01054
K03340
K00324
K00325
K03856
K01735
K03786
K03273
K05815
K02025
K01785
K07576
K03648
K09760
K07079
K07105
K00876
K10907
K00812
K00865
K03299
K01805
K07723
K07171
K07010
K06925
K14742
K03789
K05979
K04078
K04077
K01951
K11755
K01449
K01972
K02435
K02433
K01426
K02434
K03711
K01873
K11754
K06381
K06287
K03630
K03570
K03571
K05515
K03610
K03609
K03608
K06402
K02888
K07584
K02899
K03979
K07574
K00969
K01005
K09710
K01243
K20523
K07173
K01886
K16329
K06206
K00974
K00970
K01610
K09764
K00566
K18887
K01866
K07636
K02483
K01875
K00600
K01893
K01151
K01176
K03282
K01200
K18672
K03431
K00997
K23997
K02315
K02029
K02030
K01443
K18346
K09762
K05311
K00134
K00927
K01803
K15633
K01689
K06313
K14162
K02337
K06167
K03100
K00166
K00167
K09699
K00382
K03800
K07777
K07692
K07684
K02240
K02242
K02398
K02399
K02396
K01938
K00783
K04771
K02013
K25027
K02015
K25034
K02016
K01491
K24119
K03386
K17686
K01533
K07213
K01939
K03424
K01874
K08221
K08097
K06284
K07056
K09770
K00943
K01585
K03892
K15789
K07448
K00033
K21619
K09988
K04069
K00656
K06413
K07979
K18940
K02484
K18941
K05884
K09807
K11050
K11051
K01092
K07727
K18220
K06962
K07282
K09749
K00334
K00335
K17992
K18332
K02050
K04047
K03116
K03118
K02197
K02198
K02193
K02194
K02195
K07216
K06973
K03500
K06941
K20074
K12132
K06949
K01783
K16789
K00949
K02902
K06421
K06418
K05337
K01524
K22405
K08968
K00688
K16881
K16150
K00754
K05342
K01269
K03737
K10671
K10670
K10672
K21577
K21576
K01998
K01995
K01996
K06889
K01668
K01667
K06196
K02199
K06131
K21023
K25026
K01255
K16211
K17218
K04564
K06877
K07502
K01303
K11065
K22757
K03442
K01991
K20950
K03151
K00789
K01208
K02073
K02072
K02071
K03722
K06929
K18675
K08602
K03590
K03924
K07052
K00088
K00925
K03218
K03465
K11145
K01883
K12506
K00991
K01770
K07736
K07067
K04485
K03696
K19405
K19411
K03708
K06373
K06374
K01042
K03833
K03798
K07481
K00604
K01462
K04066
K03060
K00942
K09777
K01537
K18890
K18889
K18855
K00010
K00215
K06410
K06411
K00133
K00928
K01714
K12574
K01358
K06153
K06997
K09772
K02221
K04074
K18012
K01844
K18011
K18014
K18013
K01034
K01035
K00626
K00632
K00074
K01692
K01870
K06204
K03101
K06180
K02825
K02824
K06976
K15024
K00615
K09155
K02342
K03671
K03574
K01867
K01356
K03787
K07507
K00791
K03572
K03555
K06168
K00575
K03412
K03411
K03410
K03413
K03407
K02417
K02416
K03408
K06407
K06406
K06405
K03832
K03559
K03561
K07053
K06379
K04757
K04749
K00756
K01839
K03733
K04763
K06384
K15634
K22305
K02226
K05813
K05814
K10118
K24967
K03710
K17240
K17239
K17238
K17237
K06223
K00096
K00111
K05346
K01101
K07482
K25154
K25155
K25156
K12944
K01198
K09955
K00853
K03077
K01804
K01209
K03703
K03701
K03702
K01507
K09798
K03797
K05946
K16710
K02836
K03070
K05808
K02422
K06603
K03563
K13626
K02113
K02109
K02110
K02108
K14441
K00995
K09775
K03742
K03743
K03553
K03565
K18682
K09769
K06416
K01273
K09165
K08972
K06408
K05896
K06024
K06178
K06183
K06181
K00945
K00655
K02945
K03527
K05739
K03977
K08591
K06398
K02355
K01625
K07003
K01975
K12264
K01620
K02379
K03752
K03753
K16785
K00849
K00965
K09022
K01921
K06158
K02314
K02528
K09776
K09936
K00919
K04042
K00948
K02897
K01056
K03723
K04769
K06409
K02499
K03530
K13052
K07571
K09009
K02116
K11751
K02992
K02950
K07590
K03046
K03043
K02935
K02864
K02863
K02867
K02601
K03073
K02913
K02469
K02470
K24648
K03629
K14761
K02338
K02313
K03536
K03217
K06346
K03650
K03495
K03501
K03497
K00605
K02437
K00282
K00283
K02990
K03111
K02963
K02939
K07150
K00682
K00797
K01611
K00702
K03790
K07794
K07793
K00784
K00639
K00652
K07029
K07095
K14358
K25088
K10119
K25087
K25086
K00690
K03484
K15583
K00763
K08309
K01734
K00859
K10563
K02335
K00525
K09825
K07023
K00662
K04085
K01008
K00681
K15772
K10109
K15771
K15770
K06933
K14155
K00027
K07816
K01515
K02406
K07238
K23779
K11072
K11071
K11070
K11069
K00847
K10547
K10548
K10546
K06959
K02390
K02556
K02557
K02415
K02418
K02419
K02420
K02421
K02401
K02400
K02404
K04562
K02405
K01809
K14330
K01778
K01126
K25150
K25148
K25149
K20608
K03568
K03592
K23675
K00691
K01838
K06400
K06201
K23541
K00075
K01752
K03803
K04061
K09133
K10820
K18815
K08281
K01997
K01999
K01470
K13730
K09766
K10112
K11621
K02996
K02871
K06173
K16787
K16786
K02006
K16784
K03040
K02948
K02952
K02518
K01265
K00939
K03076
K02876
K02907
K02988
K02881
K02933
K02994
K02931
K02895
K02874
K02961
K02904
K02878
K02982
K02890
K02965
K02886
K02892
K02926
K02906
K02946
K06397
K06396
K06395
K06394
K06393
K06392
K06391
K06390
K02356
K01271
K01262
K07015
K06317
K06187
K09747
K02343
K07130
K06013
K02003
K02004
K03409
K18785
K19955
K07304
K01586
K03784
K04335
K15581
K21903
K01534
K06958
K03335
K00059
K00042
K00020
K05799
K01295
K09702
K01468
K00603
K01712
K01745
K02488
K00261
K21515
K01887
K01937
K08999
K08302
K01624
K03628
K19304
K21472
K02909
K05540
K06113
K03926
K07263
K07729
K11618
K11617
K11622
K07124
K03667
K01419
K04094
K03168
K04096
K07391
K03718
K07460
K03470
K14540
K02884
K00554
K02860
K06960
K02959
K03106
K09787
K03110
K03529
K03685
K02078
K03621
K02911
K07040
K00954
K08316
K03655
K07030
K02051
K23536
K10213
K01239
K01250
K01438
K21900
K21703
K17315
K17316
K17317
K00826
K01736
K00800
K00014
K00891
K24180
K22233
K18910
K01091
K09704
K08092
K00874
K01447
K23518
K01869
K03929
K03556
K12373
K10440
K02058
K02387
K02388
K02408
K02409
K02410
K02411
K02412
K02413
K02383
K21744
K23876
K19265
K23107
K02005
K09810
K01868
K01425
K03978
K01338
K04076
K03544
K03545
K02389
K02414
K02520
K02916
K02887
K03437
K01889
K01890
K09888
K03558
K07456
K01971
K10979
K02986
K06382
K03271
K05837
K01992
K24451
K00571
K07315
K10441
K02056
K02057
K10439
K02010
K10206
K16044
K06901
K19082
K19081
K19083
K01206
K18843
K07406
K02028
K13653
K19084
K08217
K11991
K01193
K00903
K02039
K25284
K25283
K25285
K25282
K02103
K03215
K00563
K18888
K09768
K01810
K09815
K02160
K01961
K09759
K16188
K21514
K00700
K10541
K10542
K10540
K02879
K00820
K01915
K02397
K01696
K04075
K03524
K04565
K25144
K05350
K21022
K18967
K01963
K01962
K10823
K06871
K02652
K02454
K02669
K02653
K02662
K02453
K04567
K03624
K03547
K00798
K04750
K23983
K06152
K07181
K07718
K07720
K08641
K01077
K01286
K10543
K10544
K00854
K06926
K06726
K00208
K02055
K01247
K02086
K06213
K02621
K00884
K00602
K05521
K01156
K07316
K15531
K01945
K01588
K13655
K07493
K07012
K19119
K18831
K12349
K22597
K07497
K07045
K16907
K07491
K07496
K17103
K11175
K02456
K02664
K01756
K09005
K07317
K21929
K02358
K07444
K15342
K18218
K21405
K05601
K01135
K03502
K00347
K00349
K00350
K00351
K02099
K15923
K10200
K10201
K10202
K15533
K01486
K01695
K22083
K02654
K03436
K01628
K00848
K00882
K10947
K17236
K14731
K14059
K11068
K13020
K08094
K16371
K00249
K07451
K18553
K00764
K06015
K07455
K01512
K10822
K07486
K02052
K23269
K01155
K07495
K07483
K15555
K06423
K03781
K06995
K06132
K01531
K09685
K05606
K16925
K06948
K00795
K09817
K09816
K15554
K15553
K06897
K00931
K00147
K08174
K23994
K00003
K01733
K00872
K01657
K00766
K01218
K01704
K01703
K01649
K01687
K00053
K01653
K01652
K01494
K02574
K00926
K00057
K09013
K09014
K11717
K15509
K00013
K01179
K01811
K07107
K03074
K03072
K00609
K01465
K02823
K17828
K01591
K00762
K19092
K21636
K01686
K01812
K02784
K23149
K03475
K03483
K02821
K02239
K00286
K00651
K01740
K00036
K03928
K17758
K01738
K00640
K04517
K05569
K05566
K05567
K05568
K03768
K03767
K09992
K15921
K00297
K07407
K09808
K17249
K01681
K01485
K01989
K05833
K05832
K22391
K06919
K06218
K18896
K08483
K00145
K00620
K00930
K00821
K00611
K10190
K02001
K02000
K02002
K18908
K13283
K06207
K06215
K00975
K00703
K00355
K09458
K00645
K00648
K13770
K02773
K02774
K05825
K08310
K03799
K09981
K06867
K00878
K00788
K03147
K00941
K03523
K01933
K03593
K00966
K09144
K02372
K10189
K10188
K03699
K02775
K05367
K06894
K03491
K02759
K02760
K02761
K01223
K01523
K02348
K16868
K25089
K18816
K17462
K02049
K02204
K02443
K23060
K07048
K00537
K06148
K02347
K15519
K03741
K06942
K01845
K02919
K01633
K10242
K02793
K11214
K01726
K10240
K07305
K05589
K04765
K17752
K09951
K19126
K19125
K19124
K19046
K19123
K04940
K18331
K02036
K02040
K02037
K02038
K22300
K10834
K06969
K05937
K06177
K03771
K06934
K23169
K00627
K00817
K00060
K07322
K03706
K08234
K02431
K01818
K11381
K10559
K02510
K01639
K11104
K07149
K01304
K16013
K23775
K00432
K21453
K05989
K00008
K05592
K05820
K06998
K02341
K07679
K18678
K21395
K03332
K02566
K10917
K00266
K21084
K19334
K05879
K05878
K14113
K15922
K25067
K25068
K25069
K07657
K12941
K18122
K18009
K11529
K07034
K07301
K01305
K03546
K06041
K05593
K03427
K01154
K01153
K05988
K06911
K10804
K03312
K01082
K00150
K22373
K03337
K07396
K01191
K03976
K21909
K00068
K19956
K01820
K10561
K10560
K09780
K01500
K02077
K06951
K07076
K06297
K16783
K02954
K21498
K01488
K09793
K19175
K00390
K03281
K13891
K01755
K00244
K20487
K20488
K20492
K20491
K20490
K15865
K07755
K18231
K06336
K08301
K00963
K22736
K18369
K08998
K02914
K02066
K02065
K02067
K00016
K01118
K00661
K01197
K03695
K03564
K06182
K09118
K05810
K19171
K19170
K11392
K02074
K01060
K09002
K19134
K01081
K08978
K15256
K09729
K07271
K19784
K00830
K21898
K19002
K00348
K05991
K14273
K01953
K22579
K25135
K06888
K13012
K02647
K00986
K10241
K03824
K16927
K06330
K07005
K00862
K17235
K17234
K01463
K15520
K00561
K14058
K01423
K22129
K22024
K00097
K06971
K10117
K07114
K12267
K00104
K03522
K03521
K07025
K03575
K02525
K01297
K21252
K01684
K05786
K05571
K05570
K01673
K16203
K04068
K23121
K03716
K07139
K09684
K16849
K16850
K16841
K14591
K06016
K02083
K08659
K01932
K22116
K19117
K19118
K07464
K15987
K02334
K01185
K06999
K16905
K16906
K06296
K00375
K06193
K21948
K03311
K05364
K03325
K13281
K01697
K07133
K17243
K17242
K17241
K18923
K07089
K07642
K06904
K06909
K00558
K08640
K07137
K09125
K01596
K00588
K13583
K03297
K05995
K14060
K07445
K01160
K07741
K17213
K19333
K13641
K00897
K09388
K07726
K06378
K19168
K03336
K11690
K21394
K21000
K07452
K13684
K24258
K19068
K15894
K01912
K16704
K01923
K07120
K03079
K00078
K06940
K23264
K00230
K03931
K19147
K10236
K00881
K09963
K02081
K01599
K06859
K10550
K06920
K06922
K13668
K13829
K02502
K00765
K01693
K01814
K02500
K01496
K03478
K13015
K13018
K19510
K22026
K00077
K00616
K19339
K07733
K17244
K17245
K21910
K16176
K00634
K01551
K06200
K00180
K00179
K01751
K07126
K01476
K01266
K08982
K00407
K10218
K07443
K24303
K15580
K12410
K02042
K02044
K13771
K13531
K15582
K00938
K01597
K00869
K22390
K11216
K12960
K18123
K08093
K25031
K04334
K10562
K20609
K00548
K00052
K25035
K11928
K03307
K08963
K22230
K01607
K07340
K00012
K23237
K18954
K07506
K19701
K11936
K12308
K00917
K00172
K00169
K00170
K24012
K19181
K00065
K15532
K05845
K05846
K05847
K03724
K20276
K07080
K07778
K02585
K03071
K23398
K13017
K07504
K22299
K03581
K07474
K09703
K17108
K21512
K07505
K03208
K14445
K19156
K02536
K17865
K01483
K15016
K02460

### Sheet: KO numbers DTU012
K01728
K08602
K01990
K00209
K13292
K01843
K02563
K05919
K24131
K18189
K01159
K03550
K03551
K03584
K01878
K01879
K01006
K01129
K02316
K03086
K03088
K00762
K01591
K17828
K02823
K01465
K00609
K04486
K06385
K01449
K00925
K00088
K07052
K01101
K01448
K07493
K03406
K15024
K00615
K09155
K16188
K02342
K01996
K01995
K10822
K01998
K01997
K01999
K03671
K03547
K01872
K01866
K06889
K01356
K03787
K07507
K03091
K06413
K00791
K03572
K03555
K06168
K18707
K15865
K09749
K00575
K03412
K03411
K03410
K03413
K03407
K02417
K02416
K03408
K03832
K03559
K03561
K07053
K06379
K04757
K04749
K07258
K00756
K01839
K03733
K04763
K06384
K00962
K02956
K11753
K03177
K06881
K02834
K02519
K07742
K02600
K09748
K03763
K13693
K01881
K03526
K11749
K00099
K01181
K15923
K03929
K07407
K01179
K15921
K03215
K00573
K08303
K07082
K02469
K02470
K24648
K03629
K14761
K02338
K02313
K02914
K03536
K08998
K03217
K06346
K03650
K03495
K03501
K03497
K03496
K04562
K00605
K02437
K00282
K00283
K06942
K02990
K03111
K02963
K02939
K00014
K00849
K00965
K01921
K06158
K02314
K02528
K06436
K09936
K00919
K09685
K04042
K00948
K02897
K01056
K03723
K04769
K02499
K04765
K03530
K06381
K05589
K13052
K07571
K09009
K01524
K02031
K02032
K02035
K02033
K02034
K00244
K18197
K07124
K01258
K06995
K07260
K00052
K01704
K01703
K01649
K00053
K04070
K01224
K21023
K02107
K02123
K02124
K02121
K02119
K02122
K02117
K02118
K02120
K01142
K01092
K25152
K25151
K25153
K01870
K06204
K03101
K06180
K02825
K10979
K01971
K02520
K02916
K02887
K03437
K01889
K01890
K09888
K03558
K07456
K00759
K01139
K00951
K01069
K02495
K01892
K01876
K22132
K07478
K13643
K17472
K04487
K04488
K03590
K07079
K07447
K07001
K01091
K06147
K00873
K01962
K01963
K06285
K02337
K00790
K03973
K07397
K09698
K01885
K03340
K00772
K02238
K07150
K01926
K07096
K10773
K03587
K11693
K01775
K04773
K21600
K19304
K06194
K00384
K03734
K03616
K03617
K03613
K03612
K03614
K03615
K03216
K22083
K04034
K01886
K23237
K02099
K18954
K07720
K07506
K01945
K11175
K01933
K00764
K23269
K01588
K14155
K16053
K07240
K01835
K15633
K03704
K06958
K25155
K25154
K25156
K11065
K01443
K02529
K01198
K05349
K01914
K01893
K09807
K03574
K16899
K16898
K03657
K01934
K01619
K09142
K00564
K21898
K00918
K05989
K01915
K18672
K03431
K00997
K23997
K17758
K02315
K02028
K23060
K02029
K02030
K18346
K09762
K12308
K02003
K09810
K02004
K00230
K07130
K00036
K09764
K00566
K01126
K16211
K07114
K03924
K10917
K09780
K25026
K09955
K07216
K01811
K13730
K00826
K01740
K00651
K01755
K01940
K16907
K22477
K18887
K18888
K07213
K14731
K07027
K02488
K23779
K07454
K01821
K01657
K00766
K01609
K01817
K01696
K01695
K21929
K01599
K14415
K01195
K00286
K00147
K00931
K04074
K02221
K09772
K06997
K06153
K03324
K12574
K01714
K00133
K06411
K06410
K00215
K06306
K22278
K03722
K07699
K06399
K03631
K03402
K00858
K06442
K01662
K13789
K03602
K03601
K01409
K03625
K01961
K02160
K06397
K06396
K06395
K06394
K06393
K06392
K06391
K06390
K02356
K01271
K01262
K03786
K00891
K06948
K07015
K20608
K20509
K16927
K03856
K23775
K18890
K11071
K11070
K11069
K01303
K13280
K00974
K00970
K02407
K02423
K01785
K02566
K23675
K01759
K20344
K20345
K01190
K06951
K07400
K18979
K04517
K23259
K03469
K03744
K06872
K03100
K06167
K14162
K06313
K05366
K02996
K02871
K06173
K16785
K16787
K16786
K02006
K02879
K03040
K02986
K02948
K02952
K02518
K01265
K00939
K03076
K02876
K02907
K02988
K02881
K02933
K02994
K02954
K02931
K02895
K02874
K02961
K02904
K02878
K02982
K02890
K02965
K02886
K02892
K02926
K02906
K02946
K02564
K03409
K03706
K02346
K03665
K02835
K02493
K07566
K20201
K25307
K00761
K01493
K02851
K01791
K06283
K03569
K02391
K02392
K02386
K02393
K02394
K02395
K07277
K06142
K07091
K11720
K04744
K09774
K02372
K00748
K06861
K01991
K02237
K03151
K03568
K00800
K01735
K00789
K07777
K07692
K09163
K02651
K02278
K02279
K02280
K02282
K02283
K12510
K07333
K12511
K09005
K02240
K02242
K02398
K02399
K02396
K02397
K13626
K03563
K06603
K02422
K05808
K03070
K02836
K16710
K05946
K03797
K09798
K01507
K03702
K03701
K03703
K11621
K21064
K10112
K07723
K07171
K07010
K06925
K14742
K03789
K04078
K04077
K00760
K01951
K02502
K00765
K00013
K01693
K01814
K11755
K00145
K00620
K00930
K00821
K01956
K01955
K00611
K01972
K03711
K01873
K11754
K01738
K06287
K03630
K03570
K03571
K05515
K03610
K03609
K03608
K06402
K08301
K02888
K07584
K02899
K03979
K00548
K01805
K00969
K01005
K09710
K06421
K06418
K02340
K02968
K06012
K06298
K03980
K03596
K03705
K03687
K04043
K03686
K02687
K09761
K02503
K02970
K07403
K06438
K06217
K07037
K07042
K00887
K01489
K03595
K07568
K00773
K03210
K18195
K06901
K11618
K11617
K11622
K02025
K02026
K00943
K09770
K02341
K07056
K08097
K08221
K01874
K03424
K01491
K02066
K02065
K02067
K04771
K00783
K01887
K01937
K01624
K03628
K02909
K05540
K03624
K04567
K03273
K01869
K19784
K21903
K03892
K10907
K01488
K01685
K21619
K01784
K01809
K04069
K10914
K00656
K01051
K03327
K12264
K01206
K00940
K01840
K00058
K06206
K06990
K00639
K02652
K02454
K02669
K02662
K02453
K02241
K02654
K02051
K02050
K19955
K00602
K01537
K09777
K00942
K03060
K04066
K01462
K00604
K06973
K03500
K06941
K20074
K12132
K06949
K01783
K16789
K00949
K02902
K07030
K25232
K03655
K08316
K00954
K07040
K03621
K00648
K00645
K00059
K02078
K09458
K03685
K03529
K03110
K09787
K03106
K02959
K06960
K02860
K00554
K02884
K14540
K03470
K25135
K07460
K03718
K07391
K04096
K03168
K01419
K03667
K00260
K06976
K18220
K06962
K10947
K01046
K07729
K04750
K11751
K06969
K10563
K00984
K07076
K07979
K06113
K04758
K04759
K01269
K10206
K01778
K00820
K08978
K11529
K03299
K08281
K22736
K01706
K02355
K06398
K08591
K03977
K05739
K02945
K00655
K00945
K00817
K06208
K06178
K06024
K05896
K01586
K06408
K08972
K09165
K01273
K06416
K09769
K18682
K03565
K03553
K03742
K03743
K09775
K00995
K14441
K03580
K01924
K09118
K15539
K03466
K05810
K07738
K06387
K06383
K03531
K03589
K03588
K01000
K01929
K01928
K08384
K03586
K03438
K03925
K22391
K18889
K01938
K02071
K02072
K02073
K00854
K01338
K04076
K03544
K01358
K03545
K05837
K07029
K18941
K02483
K00681
K06295
K06310
K06297
K23541
K00068
K19956
K03801
K03644
K00382
K11381
K00335
K00334
K22757
K03652
K13020
K02967
K02357
K09903
K02838
K00806
K00981
K01625
K01151
K00033
K00600
K01875
K07636
K01868
K14645
K23107
K21562
K21563
K01243
K01810
K09815
K02013
K14330
K06223
K22129
K22024
K00864
K07095
K18678
K03931
K02992
K02950
K07590
K03046
K03043
K02935
K02864
K02863
K02867
K02601
K03073
K02913
K00060
K00763
K08309
K00859
K02335
K00525
K09825
K21636
K00797
K01611
K05367
K06894
K17218
K06405
K06406
K06407
K00174
K00175
K13993
K00287
K00560
K03527
K16788
K07105
K14358
K06213
K01620
K21744
K04061
K06215
K06131
K03498
K03499
K02428
K00989
K01925
K01776
K03664
K03075
K01209
K01689
K01803
K00927
K00134
K07238
K07816
K06409
K17686
K01533
K01867
K01807
K23876
K00853
K03077
K03523
K03524
K07003
K01804
K00057
K22405
K00705
K03737
K22933
K01687
K00263
K03803
K01736
K06382
K04075
K03798
K01633
K06374
K06373
K03708
K19411
K19405
K03696
K04485
K07067
K07736
K12506
K00991
K01770
K00640
K01883
K11145
K03218
K02406
K01818
K03648
K00874
K01200
K00848
K02431
K10804
K00003
K01733
K00872
K07173
K00831
K01813
K07304
K07502
K06877
K02405
K02404
K02400
K02401
K02421
K02420
K02419
K02418
K02415
K02557
K02556
K02390
K02389
K02414
K02383
K02413
K02412
K02411
K02410
K02409
K02408
K02388
K02387
K08968
K00688
K16149
K09942
K16881
K16150
K00754
K06423
K09766
K06434
K07317
K04767
K01494
K06950
K02500
K02501
K08974
K06148
K00096
K01975
K10561
K10560
K10440
K10441
K10562
K02056
K00588
K00075
K01476
K22734
K21084
K07718
K22684
K03978
K05311
K19334
K01565
K06871
K01686
K06975
K23078
K06933
K07461
K05593
K23535
K21515
K05601
K02005
K09768
K03502
K08217
K04083
K07501
K00903
K21472
K05970
K25149
K25150
K25148
K01496
K22719
K02824
K05788
K04720
K06183
K11072
K02052
K07316
K00850
K21071
K01916
K00784
K02037
K02040
K02038
K02036
K02039
K11717
K09014
K09013
K09793
K09124
K07452
K00926
K07533
K07462
K03688
K08869
K09951
K07574
K02199
K06196
K01118
K06317
K02116
K02108
K02110
K02109
K02113
K02111
K02115
K02112
K02114
K22579
K18369
K07104
K17103
K02198
K00963
K10823
K18231
K15534
K19147
K07448
K03699
K15770
K02027
K15771
K15772
K04068
K01754
K07263
K00928
K01730
K00876
K00567
K09992
K24180
K18332
K18331
K17992
K17752
K03972
K04047
K01652
K01653
K19689
K03386
K01485
K09729
K25284
K25283
K25285
K25282
K02911
K04094
K03286
K15634
K08174
K03790
K00662
K07406
K00041
K02565
K01202
K01534
K09800
K00882
K02919
K06959
K19002
K22074
K00865
K10820
K03593
K00563
K01992
K18940
K02484
K10559
K02197
K02194
K02195
K09702
K00966
K05337
K11991
K02343
K09747
K06187
K06926
K07483
K07491
K10439
K01483
K15342
K19126
K19125
K19124
K19046
K07012
K03710
K02103
K01191
K01135
K21453
K03741
K08641
K09790
K03928
K12573
K03709
K00986
K07486
K07727
K22300
K07271
K01613
K00663
K07497
K05364
K07722
K01677
K03782
K01425
K02358
K03465
K15987
K05568
K05567
K05566
K14113
K05571
K05569
K01816
K19814
K00266
K00265
K00018
K07090
K07684
K04072
K16906
K04566
K09125
K09457
K06967
K00027
K00029
K07504
K02347
K06218
K05770
K03442
K00208
K03074
K03072
K13655
K19092
K03824
K01130
K01585
K03975
K01480
K07444
K02435
K02433
K01426
K02434
K24042
K00558
K02585
K06400
K18815
K09680
K07192
K02588
K02589
K02590
K02586
K02591
K11068
K07181
K07315
K21088
K01808
K00243
K19156
K14597
K10843
K13283
K02193
K03556
K16044
K00975
K00703
K01737
K01434
K25144
K13018
K01551
K03325
K13015
K06320
K13017
K10209
K10027
K00432
K07089
K08986
K07642
K01308
K00767
K00278
K03517
K03724
K00812
K01515
K01658
K01664
K00830
K07484
K00710
K02217
K03769
K00078
K23994
K01939
K15553
K17278
K02837
K22373
K03534
K01552
K16925
K24620
K03768
K03767
K13566
K07813
K07800
K02069
K00459
K01207
K05592
K07450
K00700
K03575
K16554
K06998
K04087
K04088
K06911
K08681
K01756
K01154
K03427
K07133
K16905
K08234
K05606
K01923
K01589
K05884
K09157
K07166
K02002
K02001
K02000
K01953
K03320
K04751
K22293
K05799
K15583
K07041
K06207
K01239
K06296
K00261
K23356
K08997
K25147
K13924
K09776
K02086
K09022
K19221
K00571
K09808
K18475
K00351
K00350
K00349
K00347
K20523
K17680
K06885
K03296
K00794
K14652
K00793
K11752
K01952
K23242
K06350
K23124
K22210
K07160
K06351
K07080
K00937
K01255
K19339
K06919
K07667
K07646
K21022
K14060
K15894
K15899
K15897
K07313
K01463
K15898
K03716
K10716
K07305
K07113
K03546
K07451
K01621
K07035
K07301
K16171
K08679
K00012
K07474
K03116
K03118
K01768
K22491
K01678
K00641
K03484
K14059
K01447
K04764
K09459
K00077
K02348
K02226
K01322
K07464
K19118
K19117
K19119
K25010
K00702
K10547
K10548
K10546
K01639
K22441
K07485
K05275
K23999
K01523
K15531
K17742
K21395
K00847
K06915
K00390
K19175
K09388
K01077
K10119
K10117
K10118
K06904
K01008
K16868
K12940
K20885
K09988
K04335
K06909
K19123
K05346
K08094
K08093
K25031
K24967
K19510
K19337
K01626
K03087
K20974
K05937
K15554
K07061
K19081
K19083
K19084
K08999
K06132
K00005
K09699
K00167
K00166
K03585
K13770
K01994
K03592
K07650
K06330
K19265
K16698
K09145
K00020
K07023
K04564
K19142
K19141
K09000
K09127
K22305
K18554
K07107
K19285
K13771
K01610
K23264
K23265
K05350
K02775
K02774
K00917
K07560
K00297
K06197
K07481
K01185
K07038
K07455
K06971
K02334
K07657
K14058
K19168
K00008
K17213
K17215
K02574
K00348
K23536
