## Supplementary Table 8 for "Unveiling the ecology, taxonomy and metabolic capabilities of MBA03, a potential key player in anaerobic digestion"

### Sheet: Supplementary_Table_8
Supplementary Table 8
MAG	Accession number (GenBank)	ANI (%)
M4b_bin25_DTU010	GCF_003991135.1_ASM399113v1	86.0961
M4b_bin25_DTU010	GCF_901482605.1_45532_E01	85.6571
M4b_bin25_DTU010	GCF_000165465.1_ASM16546v1	85.1811
M4b_bin25_DTU010	GCF_003589745.1_ASM358974v1	84.6617
M4b_bin25_DTU010	GCF_000145275.1_ASM14527v1	84.0904
M4b_bin25_DTU010	GCF_018140635.1_ASM1814063v1	84.0904
M4b_bin25_DTU010	GCF_030644205.1_ASM3064420v1	84.0904
M4b_bin25_DTU010	GCF_020809405.1_ASM2080940v1	83.6718
M4b_bin25_DTU010	GCF_017348895.1_ASM1734889v1	83.4565
M4b_bin25_DTU010	GCF_900015215.1_CRIB_assembly_V1	83.203
M4b_bin25_DTU010	GCF_009831375.1_ASM983137v1	82.7696
M4b_bin25_DTU010	GCF_001484725.1_ASM148472v1	82.745
M4b_bin25_DTU010	GCF_000143685.1_ASM14368v1	82.745
M4b_bin15_DTU012	GCF_001484725.1_ASM148472v1	82.1882
M4b_bin15_DTU012	GCF_002998295.1_ASM299829v1	82.1882
M4b_bin15_DTU012	GCF_000143685.1_ASM14368v1	82.1882
M4b_bin25_DTU010	GCF_009931695.1_ASM993169v1	82.1482
M4b_bin25_DTU010	GCF_000018685.1_ASM1868v1	81.9102
M4b_bin25_DTU010	GCF_014337155.1_ASM1433715v1	81.9102
M4b_bin25_DTU010	GCF_900070325.1_SD1D	81.9102
M4b_bin25_DTU010	GCF_002222595.2_ASM222259v2	81.9102
M4b_bin25_DTU010	GCF_001858005.1_ASM185800v1	81.6504
M4b_bin25_DTU010	GCF_000145035.1_ASM14503v1	81.6504
M4b_bin25_DTU010	GCF_018141405.1_ASM1814140v1	81.4165
M4b_bin25_DTU010	GCF_020735705.1_ASM2073570v1	81.3648
M4b_bin25_DTU010	GCF_000243135.2_ASM24313v3	81.3401
M4b_bin15_DTU012	GCF_000165465.1_ASM16546v1	81.2326
M4b_bin25_DTU010	GCF_000597865.1_ASM59786v1	81.0129
M4b_bin15_DTU012	GCF_014337235.1_ASM1433723v1	80.8568
M4b_bin15_DTU012	GCF_003991135.1_ASM399113v1	80.7691
M4b_bin25_DTU010	GCF_019355395.1_ASM1935539v1	80.6921
M4b_bin15_DTU012	GCF_008151785.1_ASM815178v1	80.6532
M4b_bin15_DTU012	GCF_017751145.1_ASM1775114v1	80.4945
M4b_bin25_DTU010	GCF_008152325.1_ASM815232v1	80.2135
M4b_bin25_DTU010	GCF_000163895.2_ASM16389v2	80.2135
M4b_bin15_DTU012	GCF_020911725.1_ASM2091172v1	80.2132
M4b_bin15_DTU012	GCF_000243135.2_ASM24313v3	80.2034
M4b_bin15_DTU012	GCF_020809405.1_ASM2080940v1	80.1948
M4b_bin25_DTU010	GCF_006351925.1_ASM635192v1	80.1617
M4b_bin15_DTU012	GCF_024498295.1_ASM2449829v1	80.1383
M4b_bin15_DTU012	GCF_002874775.1_ASM287477v1	80.0962
M4b_bin25_DTU010	GCF_016591975.1_ASM1659197v1	80.0384
M4b_bin25_DTU010	GCF_940670685.1_M3-9	80.0078
M4b_bin15_DTU012	GCF_009831375.1_ASM983137v1	79.9598
M4b_bin15_DTU012	GCF_002865995.1_ASM286599v1	79.9286
M4b_bin25_DTU010	GCF_000166415.1_ASM16641v1	79.9017
M4b_bin25_DTU010	GCF_000237085.1_ASM23708v1	79.8999
M4b_bin15_DTU012	GCF_900070325.1_SD1D	79.8962
M4b_bin25_DTU010	GCF_026650945.1_ASM2665094v1	79.8059
M4b_bin25_DTU010	GCF_018866245.1_ASM1886624v1	79.7698
M4b_bin25_DTU010	GCF_000210695.1_ASM21069v1	79.7698
M4b_bin25_DTU010	GCF_025152405.1_ASM2515240v1	79.7698
M4b_bin15_DTU012	GCF_023347705.1_ASM2334770v1	79.7681
M4b_bin15_DTU012	GCF_000163895.2_ASM16389v2	79.7681
M4b_bin15_DTU012	GCF_000092965.1_ASM9296v1	79.6939
M4b_bin15_DTU012	GCF_018140635.1_ASM1814063v1	79.6743
M4b_bin15_DTU012	GCF_000243155.2_ASM24315v3	79.6603
M4b_bin15_DTU012	GCF_017347585.1_ASM1734758v1	79.6602
M4b_bin15_DTU012	GCF_001886875.1_ASM188687v1	79.6118
M4b_bin25_DTU010	GCF_900187165.1_52121_G02	79.5622
M4b_bin25_DTU010	GCF_009796305.1_ASM979630v1	79.5399
M4b_bin25_DTU010	GCF_000092965.1_ASM9296v1	79.5224
M4b_bin15_DTU012	GCF_000231405.2_ASM23140v3	79.4743
M4b_bin25_DTU010	GCF_025148125.1_ASM2514812v1	79.4277
M4b_bin25_DTU010	GCF_025147765.1_ASM2514776v1	79.4016
M4b_bin25_DTU010	GCF_014337215.1_ASM1433721v1	79.4016
M4b_bin25_DTU010	GCF_030585465.1_ASM3058546v1	79.401
M4b_bin25_DTU010	GCF_015159595.1_ASM1515959v1	79.368
M4b_bin25_DTU010	GCF_000166355.1_ASM16635v1	79.3209
M4b_bin25_DTU010	GCF_017347585.1_ASM1734758v1	79.3209
M4b_bin25_DTU010	GCF_000166775.1_ASM16677v1	79.3209
M4b_bin25_DTU010	GCF_000145215.1_ASM14521v1	79.3209
M4b_bin25_DTU010	GCF_000473995.1_ASM47399v1	79.3093
M4b_bin25_DTU010	GCF_001886875.1_ASM188687v1	79.3093
M4b_bin25_DTU010	GCF_001692755.1_ASM169275v1	79.2896
M4b_bin25_DTU010	GCF_000235605.1_ASM23560v1	79.282
M4b_bin25_DTU010	GCF_002998925.1_ASM299892v1	79.2765
M4b_bin25_DTU010	GCF_001856695.1_ASM185669v1	79.2765
M4b_bin25_DTU010	GCF_004103735.1_ASM410373v1	79.2765
M4b_bin25_DTU010	GCF_005280655.1_ASM528065v1	79.2633
M4b_bin25_DTU010	GCF_016904155.1_ASM1690415v1	79.2245
M4b_bin25_DTU010	GCF_000243155.2_ASM24315v3	79.2027
M4b_bin25_DTU010	GCF_002865995.1_ASM286599v1	79.1734
M4b_bin25_DTU010	GCF_022845755.1_ASM2284575v1	79.166
M4b_bin25_DTU010	GCF_014337175.1_ASM1433717v1	79.1535
M4b_bin25_DTU010	GCF_002080475.1_ASM208047v1	79.1161
M4b_bin15_DTU012	GCF_001735765.2_ASM173576v2	79.072
M4b_bin15_DTU012	GCF_017348895.1_ASM1734889v1	79.072
M4b_bin15_DTU012	GCF_030644205.1_ASM3064420v1	79.072
M4b_bin15_DTU012	GCF_023008305.1_ASM2300830v1	79.0666
M4b_bin15_DTU012	GCF_002998925.1_ASM299892v1	79.0608
M4b_bin15_DTU012	GCF_000723465.1_Rb803	79.033
M4b_bin15_DTU012	GCF_000166415.1_ASM16641v1	78.9678
M4b_bin25_DTU010	GCF_010669305.1_ASM1066930v1	78.9596
M4b_bin25_DTU010	GCF_022539405.1_ASM2253940v1	78.9531
M4b_bin15_DTU012	GCF_016591975.1_ASM1659197v1	78.9477
M4b_bin25_DTU010	GCF_014337235.1_ASM1433723v1	78.9334
M4b_bin15_DTU012	GCF_008152325.1_ASM815232v1	78.9253
M4b_bin15_DTU012	GCF_901482605.1_45532_E01	78.9193
M4b_bin25_DTU010	GCF_003606265.1_ASM360626v1	78.9075
M4b_bin25_DTU010	GCF_002327205.1_ASM232720v1	78.9075
M4b_bin15_DTU012	GCF_022539405.1_ASM2253940v1	78.873
M4b_bin25_DTU010	GCF_020450145.1_ASM2045014v1	78.8608
M4b_bin25_DTU010	GCF_018885085.1_ASM1888508v1	78.8546
M4b_bin25_DTU010	GCF_000016165.1_ASM1616v1	78.8542
M4b_bin25_DTU010	GCF_000018325.1_ASM1832v1	78.8525
M4b_bin25_DTU010	GCF_008151785.1_ASM815178v1	78.8367
M4b_bin15_DTU012	GCF_000179635.2_ASM17963v2	78.8367
M4b_bin15_DTU012	GCF_900015215.1_CRIB_assembly_V1	78.8269
M4b_bin25_DTU010	GCF_002874775.1_ASM287477v1	78.8267
M4b_bin15_DTU012	GCF_000175295.2_ASM17529v2	78.8264
M4b_bin15_DTU012	GCF_000019085.1_ASM1908v1	78.8264
M4b_bin15_DTU012	GCF_026723765.1_ASM2672376v1	78.7841
M4b_bin15_DTU012	GCF_002074155.1_ASM207415v1	78.7578
M4b_bin15_DTU012	GCF_010669305.1_ASM1066930v1	78.7167
M4b_bin15_DTU012	GCF_005280655.1_ASM528065v1	78.6909
M4b_bin15_DTU012	GCF_001858005.1_ASM185800v1	78.6909
M4b_bin15_DTU012	GCF_000145035.1_ASM14503v1	78.6909
M4b_bin25_DTU010	GCF_000025225.2_ASM2522v1	78.6809
M4b_bin15_DTU012	GCF_000166775.1_ASM16677v1	78.6483
M4b_bin15_DTU012	GCF_000025225.2_ASM2522v1	78.6199
M4b_bin25_DTU010	GCF_940677205.1_DSM6011	78.6153
M4b_bin15_DTU012	GCF_900176005.1_IMG-taxon_2503538017_annotated_assembly	78.609
M4b_bin25_DTU010	GCF_001991075.2_ASM199107v2	78.5909
M4b_bin25_DTU010	GCF_000196455.1_ASM19645v1	78.5873
M4b_bin25_DTU010	GCF_000231385.2_ASM23138v3	78.5855
M4b_bin15_DTU012	GCF_000018685.1_ASM1868v1	78.5813
M4b_bin25_DTU010	GCF_026723765.1_ASM2672376v1	78.5774
M4b_bin15_DTU012	GCF_008705175.1_ASM870517v1	78.5715
M4b_bin15_DTU012	GCF_018223745.1_ASM1822374v1	78.5715
M4b_bin15_DTU012	GCF_000212395.1_ASM21239v1	78.5655
M4b_bin15_DTU012	GCF_003057965.1_ASM305796v1	78.5655
M4b_bin25_DTU010	GCF_000146185.1_ASM14618v1	78.5517
M4b_bin25_DTU010	GCF_014467055.1_ASM1446705v1	78.5517
M4b_bin25_DTU010	GCF_000178835.2_ASM17883v2	78.5167
M4b_bin15_DTU012	GCF_018141405.1_ASM1814140v1	78.5149
M4b_bin15_DTU012	GCF_003999255.1_ASM399925v1	78.5118
M4b_bin15_DTU012	GCF_000016545.1_ASM1654v1	78.5118
M4b_bin15_DTU012	GCF_000022065.1_ASM2206v1	78.5024
M4b_bin15_DTU012	GCF_014337155.1_ASM1433715v1	78.4913
M4b_bin15_DTU012	GCF_009931695.1_ASM993169v1	78.4913
M4b_bin15_DTU012	GCF_002222595.2_ASM222259v2	78.4913
M4b_bin25_DTU010	GCF_003999255.1_ASM399925v1	78.4849
M4b_bin25_DTU010	GCF_000307585.2_ASM30758v2	78.4732
M4b_bin25_DTU010	GCF_019884785.1_ASM1988478v1	78.4732
M4b_bin25_DTU010	GCF_000189775.2_ASM18977v3	78.4732
M4b_bin25_DTU010	GCF_009905255.1_ASM990525v1	78.4732
M4b_bin25_DTU010	GCF_000331995.1_ASM33199v1	78.4732
M4b_bin25_DTU010	GCF_019203185.1_ASM1920318v1	78.471
M4b_bin15_DTU012	GCF_001991075.2_ASM199107v2	78.4696
M4b_bin25_DTU010	GCF_018141425.1_ASM1814142v1	78.4414
M4b_bin15_DTU012	GCF_025152405.1_ASM2515240v1	78.4174
M4b_bin15_DTU012	GCF_001561955.1_ASM156195v1	78.4084
M4b_bin25_DTU010	GCF_025148285.1_ASM2514828v1	78.376
M4b_bin15_DTU012	GCF_010120715.1_ASM1012071v1	78.3726
M4b_bin15_DTU012	GCF_026650945.1_ASM2665094v1	78.3369
M4b_bin15_DTU012	GCF_030585465.1_ASM3058546v1	78.3369
M4b_bin15_DTU012	GCF_018408705.1_ASM1840870v1	78.3316
M4b_bin15_DTU012	GCF_000307585.2_ASM30758v2	78.3078
M4b_bin25_DTU010	GCF_018141445.1_ASM1814144v1	78.3057
M4b_bin15_DTU012	GCF_000007085.1_ASM708v1	78.2999
M4b_bin25_DTU010	GCF_014218335.1_ASM1421833v1	78.2923
M4b_bin25_DTU010	GCF_001038625.1_ASM103862v1	78.262
M4b_bin25_DTU010	GCF_017357865.1_ASM1735786v1	78.2618
M4b_bin25_DTU010	GCF_002285495.1_ASM228549v1	78.2618
M4b_bin15_DTU012	GCF_002080475.1_ASM208047v1	78.2517
M4b_bin25_DTU010	GCF_029318685.1_ASM2931868v1	78.2445
M4b_bin25_DTU010	GCF_000179635.2_ASM17963v2	78.2253
M4b_bin25_DTU010	GCF_002074155.1_ASM207415v1	78.2121
M4b_bin25_DTU010	GCF_003287895.1_ASM328789v1	78.1998
M4b_bin25_DTU010	GCF_023347705.1_ASM2334770v1	78.1989
M4b_bin15_DTU012	GCF_000244895.1_ASM24489v1	78.1983
M4b_bin15_DTU012	GCF_009734445.1_ASM973444v1	78.1982
M4b_bin15_DTU012	GCF_000024205.1_ASM2420v1	78.1969
M4b_bin15_DTU012	GCF_014218355.1_ASM1421835v1	78.1921
M4b_bin15_DTU012	GCF_000020005.1_ASM2000v1	78.1904
M4b_bin25_DTU010	GCF_000025645.1_ASM2564v1	78.1826
M4b_bin25_DTU010	GCF_000020005.1_ASM2000v1	78.1613
M4b_bin25_DTU010	GCF_008705175.1_ASM870517v1	78.1579
M4b_bin25_DTU010	GCF_018223745.1_ASM1822374v1	78.1579
M4b_bin15_DTU012	GCF_000231385.2_ASM23138v3	78.152
M4b_bin25_DTU010	GCF_019916025.1_ASM1991602v1	78.1519
M4b_bin25_DTU010	GCF_000022325.1_ASM2232v1	78.1328
M4b_bin15_DTU012	GCF_018885085.1_ASM1888508v1	78.1249
M4b_bin25_DTU010	GCF_020181435.1_ASM2018143v1	78.1243
M4b_bin15_DTU012	GCF_003628755.1_ASM362875v1	78.1242
M4b_bin25_DTU010	GCF_000166695.1_ASM16669v1	78.1195
M4b_bin15_DTU012	GCF_002844395.1_ASM284439v1	78.1048
M4b_bin25_DTU010	GCF_000340885.1_ASM34088v1	78.1042
M4b_bin15_DTU012	GCF_000007625.1_ASM762v1	78.1012
M4b_bin15_DTU012	GCF_001642655.1_ASM164265v1	78.0877
M4b_bin25_DTU010	GCF_000175295.2_ASM17529v2	78.0804
M4b_bin25_DTU010	GCF_000019085.1_ASM1908v1	78.0804
M4b_bin25_DTU010	GCF_014218355.1_ASM1421835v1	78.0702
M4b_bin25_DTU010	GCF_001642655.1_ASM164265v1	78.0691
M4b_bin25_DTU010	GCF_009649955.1_ASM964995v1	78.0478
M4b_bin25_DTU010	GCF_001750685.1_ASM175068v1	78.0432
M4b_bin25_DTU010	GCF_017751145.1_ASM1775114v1	78.0183
M4b_bin25_DTU010	GCF_009734445.1_ASM973444v1	78.0007
M4b_bin15_DTU012	GCF_000597865.1_ASM59786v1	77.9909
M4b_bin15_DTU012	GCF_000016985.1_ASM1698v1	77.9637
M4b_bin15_DTU012	GCF_001689125.2_ASM168912v2	77.9613
M4b_bin25_DTU010	GCF_000007085.1_ASM708v1	77.9609
M4b_bin25_DTU010	GCF_000020485.1_ASM2048v1	77.958
M4b_bin25_DTU010	GCF_900176005.1_IMG-taxon_2503538017_annotated_assembly	77.9506
M4b_bin15_DTU012	GCF_000025645.1_ASM2564v1	77.9319
M4b_bin25_DTU010	GCF_001042715.1_ASM104271v1	77.9267
M4b_bin15_DTU012	GCF_003287895.1_ASM328789v1	77.904
M4b_bin25_DTU010	GCF_002896855.1_ASM289685v1	77.8939
M4b_bin15_DTU012	GCF_025148125.1_ASM2514812v1	77.8906
M4b_bin15_DTU012	GCF_900187165.1_52121_G02	77.8728
M4b_bin15_DTU012	GCF_006351925.1_ASM635192v1	77.8709
M4b_bin15_DTU012	GCF_000328625.1_ASM32862v1	77.8654
M4b_bin25_DTU010	GCF_020911725.1_ASM2091172v1	77.8624
M4b_bin25_DTU010	GCF_000213235.1_ASM21323v1	77.8559
M4b_bin15_DTU012	GCF_029318685.1_ASM2931868v1	77.8548
M4b_bin25_DTU010	GCF_000019165.1_ASM1916v1	77.8462
M4b_bin15_DTU012	GCF_002224645.1_ASM222464v1	77.8439
M4b_bin15_DTU012	GCF_001038625.1_ASM103862v1	77.8305
M4b_bin25_DTU010	GCF_004353525.1_ASM435352v2	77.825
M4b_bin25_DTU010	GCF_024498295.1_ASM2449829v1	77.8087
M4b_bin15_DTU012	GCF_002243385.1_ASM224338v1	77.8085
M4b_bin15_DTU012	GCF_003600355.1_ASM360035v1	77.8046
M4b_bin15_DTU012	GCF_000473995.1_ASM47399v1	77.8031
M4b_bin25_DTU010	GCF_023008305.1_ASM2300830v1	77.8004
M4b_bin15_DTU012	GCF_000020485.1_ASM2048v1	77.7847
M4b_bin15_DTU012	GCF_000166695.1_ASM16669v1	77.7774
M4b_bin15_DTU012	GCF_022845755.1_ASM2284575v1	77.7739
M4b_bin15_DTU012	GCF_000010265.1_ASM1026v1	77.7714
M4b_bin15_DTU012	GCF_005601135.1_ASM560113v1	77.76
M4b_bin15_DTU012	GCF_000255115.2_ASM25511v3	77.7576
M4b_bin15_DTU012	GCF_014337215.1_ASM1433721v1	77.7516
M4b_bin25_DTU010	GCF_000063585.1_ASM6358v1	77.7482
M4b_bin25_DTU010	GCF_020892115.1_ASM2089211v1	77.7388
M4b_bin25_DTU010	GCF_002998295.1_ASM299829v1	77.7296
M4b_bin25_DTU010	GCF_000144695.1_ASM14469v1	77.7288
M4b_bin15_DTU012	GCF_000063585.1_ASM6358v1	77.7099
M4b_bin15_DTU012	GCF_020450145.1_ASM2045014v1	77.7099
M4b_bin15_DTU012	GCF_009796305.1_ASM979630v1	77.7077
M4b_bin15_DTU012	GCF_018141425.1_ASM1814142v1	77.7053
M4b_bin25_DTU010	GCF_002243385.1_ASM224338v1	77.6895
M4b_bin25_DTU010	GCF_000007625.1_ASM762v1	77.6807
M4b_bin25_DTU010	GCF_000723465.1_Rb803	77.6775
M4b_bin15_DTU012	GCF_025147765.1_ASM2514776v1	77.6731
M4b_bin15_DTU012	GCF_000145275.1_ASM14527v1	77.6618
M4b_bin15_DTU012	GCF_001856695.1_ASM185669v1	77.6618
M4b_bin15_DTU012	GCF_014303955.1_ASM1430395v1	77.6584
M4b_bin25_DTU010	GCF_000016985.1_ASM1698v1	77.657
M4b_bin15_DTU012	GCF_015159595.1_ASM1515959v1	77.6536
M4b_bin25_DTU010	GCF_000255115.2_ASM25511v3	77.6435
M4b_bin25_DTU010	GCF_000577895.1_M2_40	77.6372
M4b_bin15_DTU012	GCF_020735705.1_ASM2073570v1	77.6208
M4b_bin25_DTU010	GCF_000021925.1_ASM2192v1	77.6169
M4b_bin15_DTU012	GCF_000012865.1_ASM1286v1	77.595
M4b_bin25_DTU010	GCF_000010265.1_ASM1026v1	77.5853
M4b_bin15_DTU012	GCF_025148285.1_ASM2514828v1	77.5789
M4b_bin25_DTU010	GCF_001689125.2_ASM168912v2	77.5761
M4b_bin15_DTU012	GCF_013315815.1_ASM1331581v1	77.5519
M4b_bin15_DTU012	GCF_000340885.1_ASM34088v1	77.5505
M4b_bin25_DTU010	GCF_000247605.1_ASM24760v1	77.5112
M4b_bin15_DTU012	GCF_000237085.1_ASM23708v1	77.5095
M4b_bin25_DTU010	GCF_000016545.1_ASM1654v1	77.5059
M4b_bin15_DTU012	GCF_000019165.1_ASM1916v1	77.5021
M4b_bin15_DTU012	GCF_014467055.1_ASM1446705v1	77.5008
M4b_bin15_DTU012	GCF_014337175.1_ASM1433717v1	77.4987
M4b_bin25_DTU010	GCF_000328545.1_ASM32854v1	77.4837
M4b_bin25_DTU010	GCF_014287515.2_ASM1428751v2	77.4791
M4b_bin25_DTU010	GCF_000022065.1_ASM2206v1	77.4791
M4b_bin25_DTU010	GCF_018408705.1_ASM1840870v1	77.4735
M4b_bin15_DTU012	GCF_019355395.1_ASM1935539v1	77.4715
M4b_bin15_DTU012	GCF_000247605.1_ASM24760v1	77.4703
M4b_bin15_DTU012	GCF_001692755.1_ASM169275v1	77.4697
M4b_bin15_DTU012	GCF_000145215.1_ASM14521v1	77.469
M4b_bin15_DTU012	GCF_000166355.1_ASM16635v1	77.469
M4b_bin25_DTU010	GCF_000746025.2_ASM74602v2	77.4665
M4b_bin25_DTU010	GCF_010669205.1_ASM1066920v1	77.4523
M4b_bin25_DTU010	GCF_002844395.1_ASM284439v1	77.451
M4b_bin25_DTU010	GCF_000262445.1_ASM26244v1	77.4439
M4b_bin25_DTU010	GCF_000147695.2_ASM14769v3	77.4439
M4b_bin15_DTU012	GCF_900538275.1_PRJNA448822_chromosome	77.4439
M4b_bin15_DTU012	GCF_019916025.1_ASM1991602v1	77.4304
M4b_bin15_DTU012	GCF_004103735.1_ASM410373v1	77.425
M4b_bin15_DTU012	GCF_022558445.1_ASM2255844v1	77.4146
M4b_bin25_DTU010	GCF_003600355.1_ASM360035v1	77.3911
M4b_bin25_DTU010	GCF_003096175.1_ASM309617v1	77.3724
M4b_bin15_DTU012	GCF_009649955.1_ASM964995v1	77.3603
M4b_bin15_DTU012	GCF_000763575.1_ASM76357v1	77.3581
M4b_bin15_DTU012	GCF_000189775.2_ASM18977v3	77.3377
M4b_bin15_DTU012	GCF_000328545.1_ASM32854v1	77.3377
M4b_bin15_DTU012	GCF_009905255.1_ASM990525v1	77.3377
M4b_bin15_DTU012	GCF_000210695.1_ASM21069v1	77.3337
M4b_bin15_DTU012	GCF_003691585.1_ASM369158v1	77.3337
M4b_bin15_DTU012	GCF_010669205.1_ASM1066920v1	77.3323
M4b_bin25_DTU010	GCF_000231405.2_ASM23140v3	77.3292
M4b_bin25_DTU010	GCF_002006355.2_ASM200635v2	77.3187
M4b_bin25_DTU010	GCF_000144625.1_ASM14462v1	77.3075
M4b_bin25_DTU010	GCF_014337195.1_ASM1433719v1	77.3074
M4b_bin15_DTU012	GCF_000196455.1_ASM19645v1	77.3013
M4b_bin15_DTU012	GCF_000022325.1_ASM2232v1	77.3011
M4b_bin25_DTU010	GCF_000968375.1_ASM96837v1	77.2991
M4b_bin15_DTU012	GCF_002006355.2_ASM200635v2	77.2986
M4b_bin25_DTU010	GCF_900538275.1_PRJNA448822_chromosome	77.2926
M4b_bin25_DTU010	GCF_000244895.1_ASM24489v1	77.2887
M4b_bin25_DTU010	GCF_902387955.1_UHGG_MGYG-HGUT-02517	77.2812
M4b_bin15_DTU012	GCF_000147695.2_ASM14769v3	77.2806
M4b_bin15_DTU012	GCF_000262445.1_ASM26244v1	77.2791
M4b_bin25_DTU010	GCF_000166335.1_ASM16633v1	77.2753
M4b_bin15_DTU012	GCF_003606265.1_ASM360626v1	77.264
M4b_bin15_DTU012	GCF_000146185.1_ASM14618v1	77.264
M4b_bin15_DTU012	GCF_002327205.1_ASM232720v1	77.264
M4b_bin15_DTU012	GCF_018866245.1_ASM1886624v1	77.264
M4b_bin25_DTU010	GCF_001561955.1_ASM156195v1	77.2484
M4b_bin25_DTU010	GCF_005601135.1_ASM560113v1	77.241
M4b_bin15_DTU012	GCF_004353525.1_ASM435352v2	77.231
M4b_bin15_DTU012	GCF_015140235.1_ASM1514023v1	77.2281
M4b_bin25_DTU010	GCF_000014725.1_ASM1472v1	77.2158
M4b_bin25_DTU010	GCF_004015185.1_ASM401518v1	77.1887
M4b_bin15_DTU012	GCF_000166335.1_ASM16633v1	77.1846
M4b_bin15_DTU012	GCF_000218855.1_ASM21885v1	77.1592
M4b_bin25_DTU010	GCF_020138775.1_ASM2013877v1	77.1537
M4b_bin25_DTU010	GCF_000144645.1_ASM14464v1	77.1532
M4b_bin15_DTU012	GCF_014287515.2_ASM1428751v2	77.1523
M4b_bin15_DTU012	GCF_019884785.1_ASM1988478v1	77.1495
M4b_bin15_DTU012	GCF_000144645.1_ASM14464v1	77.1411
M4b_bin15_DTU012	GCF_017357865.1_ASM1735786v1	77.1357
M4b_bin25_DTU010	GCF_900312975.1_PRJEB24953	77.1187
M4b_bin15_DTU012	GCF_000092405.1_ASM9240v1	77.116
M4b_bin15_DTU012	GCF_020138775.1_ASM2013877v1	77.1147
M4b_bin15_DTU012	GCF_902387955.1_UHGG_MGYG-HGUT-02517	77.0999
M4b_bin25_DTU010	GCF_000212395.1_ASM21239v1	77.0925
M4b_bin25_DTU010	GCF_900120345.1_PRJEB18024	77.0776
M4b_bin15_DTU012	GCF_000144695.1_ASM14469v1	77.0629
M4b_bin15_DTU012	GCF_003096175.1_ASM309617v1	77.0556
M4b_bin15_DTU012	GCF_003589745.1_ASM358974v1	77.0467
M4b_bin15_DTU012	GCF_000021925.1_ASM2192v1	77.0394
M4b_bin15_DTU012	GCF_000213235.1_ASM21323v1	77.0364
M4b_bin15_DTU012	GCF_000213255.1_ASM21325v1	77.0279
M4b_bin15_DTU012	GCF_000178835.2_ASM17883v2	77.0269
M4b_bin15_DTU012	GCF_002896855.1_ASM289685v1	77.0247
M4b_bin15_DTU012	GCF_000968375.1_ASM96837v1	77.0017
M4b_bin25_DTU010	GCF_000092405.1_ASM9240v1	76.9958
M4b_bin15_DTU012	GCF_016904155.1_ASM1690415v1	76.9944
M4b_bin25_DTU010	GCF_002005145.1_ASM200514v1	76.9889
M4b_bin25_DTU010	GCF_003057965.1_ASM305796v1	76.9886
M4b_bin15_DTU012	GCF_014467015.1_ASM1446701v1	76.9716
M4b_bin25_DTU010	GCF_001735765.2_ASM173576v2	76.9623
M4b_bin15_DTU012	GCF_000210095.1_ASM21009v1	76.9515
M4b_bin25_DTU010	GCF_014334055.1_ASM1433405v1	76.9503
M4b_bin25_DTU010	GCF_002441855.2_ASM244185v2	76.9477
M4b_bin25_DTU010	GCF_000763575.1_ASM76357v1	76.9426
M4b_bin15_DTU012	GCF_019977655.1_ASM1997765v1	76.9392
M4b_bin25_DTU010	GCF_014467015.1_ASM1446701v1	76.9375
M4b_bin15_DTU012	GCF_002234575.2_ASM223457v2	76.9371
M4b_bin25_DTU010	GCF_000305935.1_ASM30593v1	76.9345
M4b_bin25_DTU010	GCF_002224645.1_ASM222464v1	76.9312
M4b_bin15_DTU012	GCF_000235605.1_ASM23560v1	76.9191
M4b_bin25_DTU010	GCF_019977655.1_ASM1997765v1	76.9068
M4b_bin15_DTU012	GCF_004015185.1_ASM401518v1	76.9061
M4b_bin15_DTU012	GCF_000190635.1_ASM19063v1	76.896
M4b_bin15_DTU012	GCF_014337195.1_ASM1433719v1	76.8915
M4b_bin15_DTU012	GCF_018141445.1_ASM1814144v1	76.8881
M4b_bin15_DTU012	GCF_000746025.2_ASM74602v2	76.8876
M4b_bin25_DTU010	GCF_000012865.1_ASM1286v1	76.8846
M4b_bin15_DTU012	GCF_900312975.1_PRJEB24953	76.8815
M4b_bin15_DTU012	GCF_014218335.1_ASM1421833v1	76.8747
M4b_bin15_DTU012	GCF_018128945.1_ASM1812894v1	76.8578
M4b_bin15_DTU012	GCF_000577895.1_M2_40	76.836
M4b_bin15_DTU012	GCF_018408575.1_ASM1840857v1	76.8358
M4b_bin25_DTU010	GCF_005473905.2_ASM547390v2	76.7962
M4b_bin25_DTU010	GCF_003691585.1_ASM369158v1	76.7845
M4b_bin15_DTU012	GCF_017301615.1_ASM1730161v1	76.745
M4b_bin15_DTU012	GCF_001042715.1_ASM104271v1	76.7378
M4b_bin25_DTU010	GCF_010120715.1_ASM1012071v1	76.7375
M4b_bin25_DTU010	GCF_002201475.1_ASM220147v1	76.7293
M4b_bin15_DTU012	GCF_003614235.1_ASM361423v1	76.7262
M4b_bin25_DTU010	GCF_017301615.1_ASM1730161v1	76.7256
M4b_bin25_DTU010	GCF_900537995.1_Roseburia_intestinalis_strain_L1-82	76.7119
M4b_bin25_DTU010	GCF_017352215.1_ASM1735221v1	76.7107
M4b_bin15_DTU012	GCF_002285495.1_ASM228549v1	76.7107
M4b_bin25_DTU010	GCF_000218855.1_ASM21885v1	76.7046
M4b_bin25_DTU010	GCF_003614235.1_ASM361423v1	76.7038
M4b_bin15_DTU012	GCF_000024605.1_ASM2460v1	76.6913
M4b_bin15_DTU012	GCF_019203185.1_ASM1920318v1	76.6756
M4b_bin25_DTU010	GCF_000024205.1_ASM2420v1	76.6652
M4b_bin15_DTU012	GCF_001750685.1_ASM175068v1	76.6599
M4b_bin15_DTU012	GCF_902729405.1_GenomeAssemblyPeptococcaceaeBacteriumINE	76.6588
M4b_bin15_DTU012	GCF_000331995.1_ASM33199v1	76.6584
M4b_bin15_DTU012	GCF_020181435.1_ASM2018143v1	76.6482
M4b_bin15_DTU012	GCF_000014725.1_ASM1472v1	76.6469
M4b_bin15_DTU012	GCF_000178115.2_ASM17811v2	76.6067
M4b_bin25_DTU010	GCF_013315815.1_ASM1331581v1	76.6066
M4b_bin15_DTU012	GCF_000016165.1_ASM1616v1	76.5986
M4b_bin25_DTU010	GCF_000210095.1_ASM21009v1	76.5783
M4b_bin15_DTU012	GCF_000144625.1_ASM14462v1	76.522
M4b_bin15_DTU012	GCF_000233715.2_ASM23371v3	76.5113
M4b_bin15_DTU012	GCF_940677205.1_DSM6011	76.5087
M4b_bin25_DTU010	GCF_014303955.1_ASM1430395v1	76.5015
M4b_bin15_DTU012	GCF_001544015.1_ASM154401v1_genomic.fna	76.495
M4b_bin25_DTU010	GCF_002234575.2_ASM223457v2	76.4926
M4b_bin15_DTU012	GCF_025151995.1_ASM2515199v1	76.4794
M4b_bin25_DTU010	GCF_902729405.1_GenomeAssemblyPeptococcaceaeBacteriumINE	76.4644
M4b_bin15_DTU012	GCF_020892115.1_ASM2089211v1	76.4539
M4b_bin15_DTU012	GCF_000018325.1_ASM1832v1	76.4497
M4b_bin25_DTU010	GCF_022558445.1_ASM2255844v1	76.4148
M4b_bin15_DTU012	GCF_000215085.1_ASM21508v1	76.3851
M4b_bin25_DTU010	GCF_000213255.1_ASM21325v1	76.3569
M4b_bin25_DTU010	GCF_000807675.2_ASM80767v2	76.3433
M4b_bin15_DTU012	GCF_005473905.2_ASM547390v2	76.3401
M4b_bin15_DTU012	GCF_014334055.1_ASM1433405v1	76.3247
M4b_bin15_DTU012	GCF_002005145.1_ASM200514v1	76.3215
M4b_bin15_DTU012	GCF_017352215.1_ASM1735221v1	76.2936
M4b_bin15_DTU012	GCF_000184705.1_ASM18470v1	76.2667
M4b_bin25_DTU010	GCF_000009905.1_ASM990v1	76.2593
M4b_bin25_DTU010	GCF_015140235.1_ASM1514023v1	76.2464
M4b_bin15_DTU012	GCF_000009905.1_ASM990v1	76.2451
M4b_bin25_DTU010	GCF_000215085.1_ASM21508v1	76.2232
M4b_bin25_DTU010	GCF_018408575.1_ASM1840857v1	76.2125
M4b_bin25_DTU010	GCF_001267435.1_ASM126743v1	76.1968
M4b_bin25_DTU010	GCF_018326305.1_ASM1832630v1	76.1906
M4b_bin15_DTU012	GCF_025152575.1_ASM2515257v1	76.1564
M4b_bin25_DTU010	GCF_000024605.1_ASM2460v1	76.1473
M4b_bin25_DTU010	GCF_003932015.1_ASM393201v2	76.1462
M4b_bin15_DTU012	GCF_000807675.2_ASM80767v2	76.1378
M4b_bin15_DTU012	GCF_002201475.1_ASM220147v1	76.1251
M4b_bin15_DTU012	GCF_002441855.2_ASM244185v2	76.1145
M4b_bin15_DTU012	GCF_001267435.1_ASM126743v1	76.1134
M4b_bin25_DTU010	GCF_002777255.1_ASM277725v1	76.1118
M4b_bin25_DTU010	GCF_000328625.1_ASM32862v1	76.0965
M4b_bin15_DTU012	GCF_940670685.1_M3-9	76.0785
M4b_bin15_DTU012	GCF_018326305.1_ASM1832630v1	76.0633
M4b_bin15_DTU012	GCF_900537995.1_Roseburia_intestinalis_strain_L1-82	76.0556
M4b_bin25_DTU010	GCF_018128945.1_ASM1812894v1	76.0248
M4b_bin25_DTU010	GCF_025151995.1_ASM2515199v1	76.021
M4b_bin25_DTU010	GCF_025152575.1_ASM2515257v1	76.0117
M4b_bin25_DTU010	GCF_001544015.1_ASM154401v1_genomic.fna	75.9828
M4b_bin25_DTU010	GCF_000190635.1_ASM19063v1	75.9672
M4b_bin25_DTU010	GCF_000152245.2_ASM15224v2	75.9597
M4b_bin15_DTU012	GCF_900120345.1_PRJEB18024	75.9575
M4b_bin25_DTU010	GCF_010508875.1_ASM1050887v1	75.944
M4b_bin15_DTU012	GCF_002777255.1_ASM277725v1	75.94
M4b_bin15_DTU012	GCF_000305935.1_ASM30593v1	75.9352
M4b_bin15_DTU012	GCF_018118585.1_ASM1811858v1	75.8833
M4b_bin25_DTU010	GCF_025999835.1_ASM2599983v1	75.8211
M4b_bin25_DTU010	GCF_000178115.2_ASM17811v2	75.7851
M4b_bin25_DTU010	GCF_009735625.1_ASM973562v1	75.7835
M4b_bin15_DTU012	GCF_010508875.1_ASM1050887v1	75.7795
M4b_bin15_DTU012	GCF_009735625.1_ASM973562v1	75.763
M4b_bin25_DTU010	GCF_000233715.2_ASM23371v3	75.7314
M4b_bin25_DTU010	GCF_000184705.1_ASM18470v1	75.6976
M4b_bin15_DTU012	GCF_900604345.1_PRJEB24952	75.6254
M4b_bin25_DTU010	GCF_003628755.1_ASM362875v1	75.624
M4b_bin25_DTU010	GCF_900604345.1_PRJEB24952	75.6165
M4b_bin15_DTU012	GCF_000152245.2_ASM15224v2	75.5428
M4b_bin25_DTU010	GCF_018118585.1_ASM1811858v1	75.538
M4b_bin25_DTU010	GCF_025149125.1_ASM2514912v1	75.5335
M4b_bin15_DTU012	GCF_025149125.1_ASM2514912v1	75.5302
M4b_bin15_DTU012	GCF_010509575.1_ASM1050957v1	75.502
M4b_bin15_DTU012	GCF_003932015.1_ASM393201v2	75.4909
M4b_bin15_DTU012	GCF_025999835.1_ASM2599983v1	75.4173
M4b_bin25_DTU010	GCF_010509575.1_ASM1050957v1	75.4139
